# Immune surveillance in clinical regression of pre-invasive squamous cell lung cancer

**DOI:** 10.1101/833004

**Authors:** Adam Pennycuick, Vitor H. Teixeira, Khalid AbdulJabbar, Shan E Ahmed Raza, Tom Lund, Ayse Akarca, Rachel Rosenthal, Christodoulos P. Pipinikas, Henry Lee-Six, Deepak P. Chandrasekharan, Robert E. Hynds, Kate H. C. Gowers, Jake Y. Henry, Celine Denais, Mary Falzon, Sophia Antoniou, Pascal F. Durrenberger, Andrew Furness, Bernadette Carroll, Ricky M. Thakrar, Philip J. George, Teresa Marafioti, Charles Swanton, Christina Thirlwell, Peter J. Campbell, Yinyin Yuan, Sergio A. Quezada, Nicholas McGranahan, Sam M. Janes

## Abstract

Before squamous cell lung cancer develops, pre-cancerous lesions can be found in the airways. From longitudinal monitoring, we know that only half of such lesions become cancer, whereas a third spontaneously regress. While recent studies have described the presence of an active immune response in high-grade lesions, the mechanisms underpinning clinical regression of pre-cancerous lesions remain unknown. Here, we show that host immune surveillance is strongly implicated in lesion regression. Using bronchoscopic biopsies from human subjects, we find that regressive carcinoma in-situ lesions harbour more infiltrating immune cells than those that progress to cancer. Moreover, molecular profiling of these lesions identifies potential immune escape mechanisms specifically in those that progress to cancer: antigen presentation is impaired by genomic and epigenetic changes, TGF-beta signalling is overactive, and the immunomodulator TNFSF9 is downregulated. Changes appear intrinsic to the CIS lesions as the adjacent stroma of progressive and regressive lesions are transcriptomically similar. This study identifies mechanisms by which pre-cancerous lesions evade immune detection during the earliest stages of carcinogenesis and forms a basis for new therapeutic strategies that treat or prevent early stage lung cancer.
