## Supplementary Table 1 for "Immune surveillance in clinical regression of pre-invasive squamous cell lung cancer"

### Sheet: pheno.public
SampleID	Patient.Number	Biopsy.Site	Whole.Genome.Sequencing	Methylation	Gene.expression	Gene.Expression.Platform	Stroma.GXN	HandE	IHC_K	Outcome.x	Gender	COPD	Pack.years	late.progression
S1	2	LLL	FALSE	FALSE	TRUE	Illumina	FALSE	TRUE	FALSE	Progression	F	NO	50
S2	4	LUL	FALSE	FALSE	TRUE	Illumina	FALSE	TRUE	FALSE	Progression	M	YES	100
S3	5	RUL	FALSE	FALSE	TRUE	Illumina	FALSE	TRUE	FALSE	Progression	M	NO	38
S4	6	Lingula	FALSE	FALSE	TRUE	Illumina	FALSE	TRUE	FALSE	Regression	M	NO	141
S5	6	RLL-Ap.Seg	FALSE	TRUE	FALSE		FALSE	FALSE	FALSE	Regression	M	NO	141
S6	6	LLL Apical	FALSE	TRUE	TRUE	Illumina	FALSE	TRUE	FALSE	Progression	M	NO	141
S7	9	LUL	FALSE	FALSE	TRUE	Illumina	FALSE	TRUE	FALSE	Progression	M	NO
S8	11	LLL stump	FALSE	FALSE	TRUE	Illumina	FALSE	TRUE	FALSE	Progression	M	NO	70
S9	11	LUL	TRUE	TRUE	FALSE		FALSE	TRUE	TRUE	Progression	M	YES	40
S10	12	Post.Wall Prox.RMB	TRUE	TRUE	FALSE		FALSE	TRUE	TRUE	Progression	M	NO	60
S11	12	LMB	FALSE	TRUE	FALSE		FALSE	TRUE	FALSE	Progression	M	NO	60
S12	12	Lower trachea	TRUE	TRUE	FALSE		FALSE	TRUE	TRUE	Progression	M	NO	60
S13	12	LUL stump	FALSE	TRUE	TRUE	Illumina	FALSE	TRUE	FALSE	Progression	M	NO	60
S14	12	Orifice of RMB lat.wall	TRUE	TRUE	FALSE		FALSE	TRUE	TRUE	Progression	M	NO	60
S15	12	Left Lat.Wall of Trachea	TRUE	TRUE	FALSE		FALSE	FALSE	FALSE	Progression	M	NO	60
S16	12	RMB	TRUE	TRUE	FALSE		FALSE	TRUE	TRUE	Progression	M	NO	60
S17	12	L main prox	FALSE	TRUE	FALSE		FALSE	TRUE	FALSE	Progression	M	NO	60
S18	12	RML	TRUE	TRUE	FALSE		FALSE	TRUE	TRUE	Progression	M	NO	60
S19	15	LLL	FALSE	FALSE	TRUE	Illumina	FALSE	TRUE	FALSE	Regression	F	NO
S20	17	LMB	TRUE	TRUE	FALSE		FALSE	TRUE	TRUE	Progression	M	YES
S21	25	LUL stump	FALSE	TRUE	TRUE	Illumina	FALSE	TRUE	FALSE	Regression	M	NO	84
S22	26	Lobec 1&5 stump	FALSE	TRUE	FALSE		FALSE	TRUE	TRUE	Progression	M	YES	40
S23	26	MC	TRUE	TRUE	FALSE		FALSE	TRUE	FALSE	Progression	M	YES	40
S24	27	LUL orifice	FALSE	FALSE	TRUE	Illumina	FALSE	TRUE	FALSE	Progression	M	NO
S25	37	RLL	FALSE	FALSE	TRUE	Illumina	FALSE	TRUE	FALSE	Regression	M	NO	45
S26	39	Trachea Anterior	FALSE	FALSE	TRUE	Illumina	FALSE	TRUE	FALSE	Regression	M	NO	100	TRUE
S27	56	RUL	TRUE	TRUE	FALSE		FALSE	TRUE	TRUE	Progression	M	NO	65
S28	58	LUL	FALSE	TRUE	FALSE		FALSE	TRUE	FALSE	Regression	M	NO	50
S29	60	RLL Ap.Seg.	TRUE	TRUE	TRUE	Illumina	FALSE	TRUE	TRUE	Progression	M	NO	32
S30	61	MC	FALSE	TRUE	FALSE		FALSE	FALSE	FALSE	Regression	M	NO	88
S31	63	LLL bas seg	FALSE	TRUE	FALSE		FALSE	FALSE	FALSE	Progression	M	YES	45
S32	64	MC	FALSE	TRUE	TRUE	Illumina	FALSE	TRUE	FALSE	Regression	M	YES	23
S33	64	RUL	FALSE	TRUE	FALSE		FALSE	FALSE	FALSE	Regression	M	YES	23
S34	73	RLL	FALSE	TRUE	FALSE		FALSE	FALSE	FALSE	Regression	M	YES	35
S35	73	RUL	FALSE	TRUE	FALSE		FALSE	FALSE	FALSE	Regression	M	YES	35
S36	73	LUL	TRUE	TRUE	FALSE		FALSE	TRUE	TRUE	Regression	M	YES	35
S37	76	LLL stump	FALSE	TRUE	FALSE		FALSE	FALSE	FALSE	Progression	M	NO	60
S38	76	LUL	FALSE	FALSE	TRUE	Illumina	FALSE	TRUE	FALSE	Regression	M	NO	60
S39	77	LUL	TRUE	TRUE	FALSE		FALSE	TRUE	TRUE	Progression	M	NO
S40	81	Posterior carina	FALSE	FALSE	TRUE	Illumina	FALSE	TRUE	FALSE	Regression	M	NO	22
S41	81	RLL Apical seg	FALSE	FALSE	TRUE	Illumina	FALSE	TRUE	FALSE	Progression	M	NO	22
S42	87	LLL Med.bas.	TRUE	TRUE	FALSE		FALSE	TRUE	TRUE	Progression	M	YES	100
S43	89	RUL Post.wall	FALSE	FALSE	TRUE	Illumina	FALSE	TRUE	FALSE	Progression	F	YES	40
S44	89	RUL (posterior wall)	TRUE	TRUE	FALSE		FALSE	FALSE	FALSE	Progression	F	YES	40
S45	89	RMB	TRUE	TRUE	FALSE		FALSE	FALSE	FALSE	Progression	F	YES	40
S46	95	LMB	FALSE	TRUE	TRUE	Illumina	FALSE	TRUE	FALSE	Regression	M	NO	5
S47	96	LUL	TRUE	TRUE	TRUE	Illumina	FALSE	TRUE	TRUE	Regression	M	NO	50
S48	97	RUL	FALSE	TRUE	FALSE		FALSE	FALSE	FALSE	Progression	F	YES	60
S49	101	Lower trachea	FALSE	TRUE	FALSE		FALSE	FALSE	FALSE	Progression	M	NO	44
S50	102	LMB Prox.to LUL	FALSE	FALSE	TRUE	Illumina	FALSE	TRUE	FALSE	Progression	M	YES	59
S51	102	S/C betw.Lingula & LUL	TRUE	TRUE	TRUE	Illumina	FALSE	TRUE	FALSE	Progression	M	YES	59
S52	102	Carina Betw.LLL & LUL	FALSE	TRUE	FALSE		FALSE	FALSE	FALSE	Progression	M	YES	59
S53	102	Proximal LMB	TRUE	TRUE	FALSE		FALSE	TRUE	TRUE	Progression	M	YES	59
S54	102	LMB pro. To LUL	FALSE	TRUE	FALSE		FALSE	FALSE	FALSE	Progression	M	YES	59
S55	103	Main carina	FALSE	FALSE	TRUE	Illumina	FALSE	TRUE	FALSE	Regression	M	YES	70
S56	104	LUL stump	TRUE	TRUE	TRUE	Illumina	FALSE	TRUE	TRUE	Regression	M	YES	50	TRUE
S57	104	RUL	TRUE	TRUE	TRUE	Illumina	FALSE	TRUE	TRUE	Regression	M	YES	50
S58	105	RIB Medial wall	TRUE	TRUE	TRUE	Illumina	FALSE	TRUE	FALSE	Regression	M	NO	9
S59	105	RUL	TRUE	TRUE	TRUE	Illumina	FALSE	TRUE	TRUE	Regression	M	NO	9
S60	106	RUL stump	FALSE	FALSE	TRUE	Affymetrix	TRUE	TRUE	FALSE	Regression	M		96
S61	108	RLL	FALSE	TRUE	TRUE	Illumina	FALSE	TRUE	FALSE	Regression	M	NO	30	TRUE
S62	109	RUL	TRUE	TRUE	TRUE	Illumina	FALSE	TRUE	FALSE	Progression	M	YES	40
S63	110	LMB	TRUE	TRUE	TRUE	Illumina	FALSE	TRUE	TRUE	Progression	F	YES	40
S64	110	Secondary carina btw LUL/LLL	FALSE	TRUE	FALSE		FALSE	FALSE	FALSE	Progression	F	YES	40
S65	110	Main carina	FALSE	FALSE	TRUE	Affymetrix	TRUE	TRUE	FALSE	Progression	F	YES	40
S66	111	LLL Ant.bas.seg	FALSE	FALSE	TRUE	Illumina	FALSE	TRUE	FALSE	Progression	M	NO	40
S67	111	LLL	FALSE	FALSE	TRUE	Affymetrix	TRUE	TRUE	FALSE	Progression	M	YES	40
S68	113	Ant.wall of Trachea 2-3cms below cords	FALSE	FALSE	TRUE	Illumina	FALSE	TRUE	FALSE	Progression	M	YES	50
S69	113	Trachea	TRUE	TRUE	FALSE		FALSE	TRUE	TRUE	Progression	M	YES	50
S70	114	RUL	FALSE	TRUE	FALSE		FALSE	FALSE	FALSE	Progression	M	NO	69
S71	115	LMB/anastomosis	FALSE	TRUE	TRUE	Affymetrix	TRUE	TRUE	FALSE	Regression	M	NO	30
S72	116	RML	FALSE	TRUE	TRUE	Affymetrix	TRUE	TRUE	FALSE	Progression	F	YES	75
S73	117	Subcarina between RML & RLL	FALSE	FALSE	TRUE	Affymetrix	TRUE	TRUE	FALSE	Regression	F	YES	30
S74	118	RML	FALSE	FALSE	TRUE	Affymetrix	TRUE	TRUE	FALSE	Regression	M		10
S75	119	RUL	TRUE	TRUE	FALSE		FALSE	FALSE	FALSE	Regression	M	NO	29	TRUE
S76	119	LUL	FALSE	FALSE	TRUE	Affymetrix	TRUE	TRUE	FALSE	Regression	M		32
S77	122	Trachea	TRUE	TRUE	TRUE	Affymetrix	TRUE	TRUE	TRUE	Progression	M	YES	70
S78	123	RUL	TRUE	TRUE	FALSE		FALSE	TRUE	TRUE	Progression	M	YES	60
S79	123	RMB	FALSE	FALSE	TRUE	Affymetrix	TRUE	TRUE	FALSE	Progression	M	YES
S80	124	RIB	FALSE	FALSE	TRUE	Affymetrix	TRUE	TRUE	FALSE	Progression	M		40
S81	126	Ap. Seg. RLL	TRUE	FALSE	TRUE	Affymetrix	TRUE	TRUE	FALSE	Progression	M		58
S82	126	RMB (suture line)	FALSE	FALSE	TRUE	Affymetrix	TRUE	TRUE	FALSE	Regression	M		58
S83	127	Orifice apical LLL	FALSE	FALSE	TRUE	Affymetrix	TRUE	TRUE	FALSE	Regression	M		80
S84	128	Apical RLL	FALSE	FALSE	TRUE	Affymetrix	TRUE	TRUE	FALSE	Progression	F	YES	55
S85	128	Apical RLL	FALSE	FALSE	TRUE	Affymetrix	TRUE	TRUE	FALSE	Progression	F	YES	55
S86	130	Apical RLL	FALSE	FALSE	TRUE	Affymetrix	TRUE	TRUE	FALSE	Progression	F	YES	30
S87	133	RML	FALSE	FALSE	TRUE	Affymetrix	TRUE	TRUE	FALSE	Regression	M	NO	0
S88	12	LUL Stump	FALSE	FALSE	FALSE		FALSE	TRUE	FALSE	Progression	M	YES	60
S89	12	Left Pneum. Stump	FALSE	FALSE	FALSE		FALSE	TRUE	FALSE	Progression	M	YES	60
S90	26	RIB	FALSE	FALSE	FALSE		FALSE	TRUE	FALSE	Progression	M	YES	40
S91	26	RIB	FALSE	FALSE	FALSE		FALSE	TRUE	FALSE	Progression	M	YES	40
S92	76	LLL stump	FALSE	FALSE	FALSE		FALSE	TRUE	FALSE	Progression	M	YES	41
S93	76	RLL Ap.Seg	FALSE	FALSE	FALSE		FALSE	TRUE	FALSE	Progression	M	YES	41
S94	76	LLL stump	FALSE	FALSE	FALSE		FALSE	TRUE	FALSE	Progression	M	YES	41
S95	95	RML	FALSE	FALSE	FALSE		FALSE	TRUE	FALSE	Regression	M	NO	5
S96	104	RUL	FALSE	FALSE	FALSE		FALSE	TRUE	FALSE	Regression	M	YES	50
S97	103	LLL	FALSE	FALSE	FALSE		FALSE	TRUE	FALSE	Regression	M	NO	70
S98	88	LLL	FALSE	FALSE	FALSE		FALSE	TRUE	FALSE	Regression	M	NO	0
S99	105	RUL	FALSE	FALSE	FALSE		FALSE	TRUE	FALSE	Regression	M	NO	10
S100	12	LLL	FALSE	TRUE	FALSE		FALSE	FALSE	FALSE	Control	M	YES	60
S101	60	RLL Basal segm.	FALSE	TRUE	FALSE		FALSE	FALSE	FALSE	Control	M	NO	32
S102	102	MC	FALSE	TRUE	FALSE		FALSE	FALSE	FALSE	Control	M	YES	59
S103	104	MC	FALSE	TRUE	FALSE		FALSE	FALSE	FALSE	Control	M	YES	50
S104	C1_A	MC	FALSE	TRUE	FALSE		FALSE	FALSE	FALSE	Control	F		40
S105	C1_B	RMB	FALSE	TRUE	FALSE		FALSE	FALSE	FALSE	Control	F		40
S106	C10	Trachea	FALSE	TRUE	FALSE		FALSE	FALSE	FALSE	Control	M	YES	60
S107	C11_A	RLL	FALSE	TRUE	FALSE		FALSE	FALSE	FALSE	Control	M	YES	65
S108	C11_B	RMB	FALSE	TRUE	FALSE		FALSE	FALSE	FALSE	Control	M	YES	65
S109	C12_A	LMB	FALSE	TRUE	FALSE		FALSE	FALSE	FALSE	Control	M	YES	30
S110	C12_B	Lower Anterior Trachea 1/3	FALSE	TRUE	FALSE		FALSE	FALSE	FALSE	Control	M	YES	30
S111	C13_A	Proximal LMB	FALSE	TRUE	FALSE		FALSE	FALSE	FALSE	Control	M	YES	20
S112	C13_B	Distal LMB	FALSE	TRUE	FALSE		FALSE	FALSE	FALSE	Control	M	YES	20
S113	C14	Lower (1/3) Trachea	FALSE	TRUE	FALSE		FALSE	FALSE	FALSE	Control	M	NO	32
S114	C15	RMB	FALSE	TRUE	FALSE		FALSE	FALSE	FALSE	Control	M	YES	50
S115	C16_A	Lower Trachea	FALSE	TRUE	FALSE		FALSE	FALSE	FALSE	Control	M	YES	36
S116	C16_B	LMB	FALSE	TRUE	FALSE		FALSE	FALSE	FALSE	Control	M	YES	36
S117	C17_A	Trachea	FALSE	TRUE	FALSE		FALSE	FALSE	FALSE	Control	F	YES
S118	C17_B	RMB	FALSE	TRUE	FALSE		FALSE	FALSE	FALSE	Control	F	YES
S119	C2_A	LMB	FALSE	TRUE	FALSE		FALSE	FALSE	FALSE	Control	M	YES	30
S120	C2_B	Distal Trachea	FALSE	TRUE	FALSE		FALSE	FALSE	FALSE	Control	M	YES	30
S121	C3	RMB	FALSE	TRUE	FALSE		FALSE	FALSE	FALSE	Control	M	YES
S122	C4_A	RMB	FALSE	TRUE	FALSE		FALSE	FALSE	FALSE	Control	M	YES	30
S123	C4_B	LMB	FALSE	TRUE	FALSE		FALSE	FALSE	FALSE	Control	M	YES	30
S124	C5_A	LMB	FALSE	TRUE	FALSE		FALSE	FALSE	FALSE	Control	M	YES	40
S125	C5_B	Trachea	FALSE	TRUE	FALSE		FALSE	FALSE	FALSE	Control	M	YES	40
S126	C6_A	LMB	FALSE	TRUE	FALSE		FALSE	FALSE	FALSE	Control	M	YES	30
S127	C6_B	Low Trac (1/3 anterior wall)	FALSE	TRUE	FALSE		FALSE	FALSE	FALSE	Control	M	YES	30
S128	C7_A	Proximal RMB	FALSE	TRUE	FALSE		FALSE	FALSE	FALSE	Control	M	YES
S129	C7_B	Trachea	FALSE	TRUE	FALSE		FALSE	FALSE	FALSE	Control	M	YES
S130	C8_A	RMB Anterior wall	FALSE	TRUE	FALSE		FALSE	FALSE	FALSE	Control	M	YES	60
S131	C8_B	LMB medial wall	FALSE	TRUE	FALSE		FALSE	FALSE	FALSE	Control	M	YES	60
S132	C9	RIB	FALSE	TRUE	FALSE		FALSE	FALSE	FALSE	Control	M	YES	40
S133	6	RLL APICAL	TRUE	FALSE	FALSE		FALSE	TRUE	FALSE	Regression	M	YES	141
S134	103	RML/RLL/CAR	TRUE	FALSE	FALSE		FALSE	TRUE	FALSE	Regression	M	NO	70
S135	108	ORIFICE RML/RLL	TRUE	FALSE	FALSE		FALSE	TRUE	FALSE	Progression	M	NO	30
S136	111	LLL	TRUE	FALSE	FALSE		FALSE	FALSE	FALSE	Progression	M	NO	40
S137	111	LLL BAS SEG	TRUE	FALSE	FALSE		FALSE	TRUE	FALSE	Progression	M	NO	40
S138	114	RUL stump	TRUE	FALSE	FALSE		FALSE	TRUE	FALSE	Progression	M	NO	90
S139	124	RUL	TRUE	FALSE	FALSE		FALSE	FALSE	FALSE	Progression	M	NO	40
S140	132	RUL ORIFICE	TRUE	FALSE	FALSE		FALSE	TRUE	TRUE	Regression	M	YES	55	TRUE
S141	142	RLL BAS SEG	TRUE	FALSE	FALSE		FALSE	FALSE	FALSE	Progression	F	NO	60
S142	89	RUL (posterior wall)	FALSE	FALSE	FALSE		FALSE	TRUE	FALSE	Progression	F	YES	40
S143	104	LUL stump	FALSE	FALSE	FALSE		FALSE	TRUE	TRUE	Regression	M	YES	50	TRUE
S144	108	RML orifice	FALSE	FALSE	FALSE		FALSE	TRUE	FALSE	Regression	M	NO	30	TRUE
S145	109	Central Spur RUL	FALSE	FALSE	FALSE		FALSE	TRUE	FALSE	Progression	M	YES	40
S146	111	RML (carina of RML&RLL)	FALSE	FALSE	FALSE		FALSE	TRUE	FALSE	Regression	M	NO	40
S147	131	LUL LOB STUMP	FALSE	FALSE	FALSE		FALSE	TRUE	TRUE	Regression	F	YES	27
S148	132	RMB ANT WALL	FALSE	FALSE	FALSE		FALSE	TRUE	TRUE	Progression	M	YES	55
S149	132	RIB	FALSE	FALSE	FALSE		FALSE	TRUE	TRUE	Regression	M	YES	55	TRUE
S150	142	RLL BAS SEG	FALSE	FALSE	FALSE		FALSE	TRUE	TRUE	Progression	F	NO	60
S151	144	LLL	FALSE	FALSE	FALSE		FALSE	TRUE	FALSE	Regression	F	YES	0
S152	134	RMB ORIF	FALSE	FALSE	FALSE		FALSE	TRUE	TRUE	Progression	M	YES	43
S153	136	PNEUM STUMP	FALSE	FALSE	FALSE		FALSE	TRUE	FALSE	Progression	M	YES
S154	139	LLL	FALSE	FALSE	FALSE		FALSE	TRUE	FALSE	Progression	M	YES	50
S156	132	RUL CARINA	FALSE	FALSE	FALSE		FALSE	TRUE	TRUE	Progression	M	YES	55
S157	134	RMB	FALSE	FALSE	FALSE		FALSE	TRUE	TRUE	Progression	M	YES	43
S158	136	PNEUM STUMP	FALSE	FALSE	FALSE		FALSE	TRUE	TRUE	Progression	M	YES
S159	136	PNEUM STUMP	FALSE	FALSE	FALSE		FALSE	TRUE	TRUE	Progression	M	YES
S160	139	LLL	FALSE	FALSE	FALSE		FALSE	TRUE	TRUE	Progression	M	YES	50
S161	140	RUL APIC	FALSE	FALSE	FALSE		FALSE	TRUE	TRUE	Progression	M	YES	30
S162	142	RLL BAS SEG	FALSE	FALSE	FALSE		FALSE	TRUE	TRUE	Progression	F	NO	60
S163	125	MC	FALSE	FALSE	FALSE		FALSE	TRUE	TRUE	Regression	M	NO	45
S164	132	RUL ORIFICE	FALSE	FALSE	FALSE		FALSE	TRUE	TRUE	Regression	M	YES	55	TRUE
S165	132	RUL ORIFICE	FALSE	FALSE	FALSE		FALSE	TRUE	TRUE	Regression	M	YES	55	TRUE
S166	135	ORIF RUL MED WALL	FALSE	FALSE	FALSE		FALSE	TRUE	TRUE	Regression	F	YES	40
S167	138	LLL APICAL	FALSE	FALSE	FALSE		FALSE	TRUE	TRUE	Regression	F	YES	50	TRUE
S168	141	RUL	FALSE	FALSE	FALSE		FALSE	TRUE	TRUE	Regression	M	YES	35
S169	144	LLL	FALSE	FALSE	FALSE		FALSE	TRUE	TRUE	Regression	F	YES	0
S170	102	S/C betw.LUL & LLL	FALSE	FALSE	FALSE		FALSE	TRUE	TRUE	Progression	M	YES	59
