## Supplementary Table 2 for "Immune surveillance in clinical regression of pre-invasive squamous cell lung cancer"

### Sheet: Danaher GXN deconvolution
	B.cells	Cytotoxic.cells	DC	Exhausted.CD8	Macrophages	Mast.cells	Neutrophils	NK.CD56dim.cells	NK.cells	T.cells	Th1.cells	Treg	CD8.T.cells	til.score	patient	Outcome
S60	1.94136	2.38687	1.25624	2.04581	1.76416	2.52768	1.8566	1.58313	2.60703	1.66304	4.17706	3.58727	3.15415	2.31792	106	Regression
S65	1.85628	2.18779	1.21647	1.7021	1.66713	1.97476	1.70627	1.59034	2.1759	1.42995	2.03503	1.60113	2.76069	1.91115	110	Progression
S67	1.92316	1.93239	1.7931	1.84886	2.59189	2.38425	1.77428	1.23405	2.01347	2.04284	2.12646	2.23235	3.0148	2.05022	111	Progression
S71	2.32698	2.20311	1.29923	2.55421	2.03411	2.5296	1.72597	1.95063	2.45191	1.15286	3.12904	3.12557	3.01325	2.25421	115	Regression
S72	1.8896	1.92856	1.32819	1.76836	2.55326	2.26412	1.89372	0.892139	2.03214	1.81365	2.27381	2.14373	2.97229	2.00175	116	Progression
S73	2.09061	2.13259	1.60215	1.89023	1.70399	2.67775	2.0633	2.13598	2.34959	1.14031	2.5961	2.99481	3.94721	2.20499	117	Regression
S74	1.84196	2.20022	1.37441	2.0078	1.44741	2.56711	1.74443	1.15393	2.73023	1.14089	2.21368	2.8307	3.35388	1.98344	118	Regression
S76	2.30777	2.16556	1.49682	1.76524	2.12078	2.74806	1.75799	2.43386	2.41359	1.58831	2.75815	3.28653	3.76184	2.30731	119	Regression
S77	2.00409	2.14116	1.72649	1.80693	2.06773	2.20407	1.70268	1.5023	2.73321	1.32558	2.71003	3.30069	3.72147	2.17152	122	Progression
S79	1.82113	2.02261	1.32134	1.74687	2.01911	2.28244	1.77611	1.85467	1.85225	1.83227	2.63675	2.62076	3.02643	2.05882	123	Progression
S80	1.68579	1.85038	1.48371	1.56091	2.17215	2.08668	1.6147	1.40654	1.96017	1.57253	2.25895	2.22253	2.80906	1.88912	124	Progression
S81	2.22177	2.04056	1.22338	1.95544	1.88863	2.26703	1.63535	1.38994	2.30694	1.74392	2.1328	2.82674	3.35247	2.06678	126	Progression
S82	2.16834	2.16735	1.16388	2.10293	1.68215	2.34996	1.92641	2.42976	2.39334	1.54558	2.80871	3.74996	3.41341	2.2638	126	Regression
S83	2.21997	2.28161	1.31328	1.98401	1.8462	2.6918	1.82755	1.84903	2.31758	1.67496	2.4948	2.75547	2.85569	2.13514	127	Regression
S84	2.16613	2.12639	1.28428	2.26685	2.06312	2.26564	1.89128	1.89338	2.61695	1.57713	2.85216	2.88101	3.29091	2.27443	128	Progression
S85	2.03724	2.08486	1.61559	1.7174	2.64453	2.20339	1.9558	1.28819	2.19999	1.6672	2.17126	2.6065	2.95141	2.07179	128	Progression
S86	1.86488	1.88598	1.38264	1.60119	2.36578	2.25705	1.73391	1.00906	2.01432	1.56902	2.44743	2.69803	3.35259	1.98441	130	Progression
S87	2.10489	2.32048	1.1732	1.77923	2.11308	2.46594	1.71019	1.82208	2.28707	1.4799	2.70986	2.39012	3.27754	2.16043	133	Regression
mean.p	1.94701	2.02007	1.43752	1.79749	2.20333	2.21894	1.76841	1.40606	2.19053	1.65741	2.36447	2.51335	3.12521	2.048
mean.r	2.12524	2.23222	1.3349	2.01618	1.83898	2.56974	1.82655	1.9198	2.44379	1.42323	2.86093	3.09005	3.34712	2.20341
p.PvR	0.02	3.9e-07	0.22	0.028	0.005	1.2e-10	0.15	0.0021	0.017	0.0002	0.013	8.1e-06	0.13	0.0012

### Sheet: MethylCIBERSORT deconvolution
	Cancer	CD14	CD19	CD4_Eff	CD56	CD8	Endothelial	Eos	Fibroblast	Neu	Treg	patient	Outcome
S15	0.700754	0.0157931	0.0256118	0	0.00581268	0.0422736	0.0542114	0	0.0486627	0.0768359	0.0300447	12	Progressive
S12	0.663189	0.00492369	0.0519778	0	0.0127916	0.0574994	0.0529714	0.0102369	0.051512	0.0364653	0.058433	12	Progressive
S14	0.73969	0	0.0436923	0	0.0150338	0.0122864	0.040657	0	0.0411789	0.0556651	0.0517967	12	Progressive
S20	0.632037	0.0113455	0.0451398	0	0.0486764	0.0479754	0.0512544	0	0.0737984	0.0299332	0.0598403	17	Progressive
S23	0.493822	0.0028471	0.0272544	0	0.0753037	0	0.0871874	0	0.0940537	0.121673	0.0978593	26	Progressive
S36	0.527879	0	0.0424369	0.0070136	0.0629274	0.0348847	0.0898434	0.0128704	0.123736	0.0423983	0.0560107	73	Regressive
S42	0.727364	0	0.0384803	0.0273677	0.0336094	0	0.0327382	0	0.051278	0.0635068	0.0256558	87	Progressive
S51	0.571926	0.00217108	0.0459785	0.0511824	0.0700124	0	0.064731	0	0.0772712	0.0871923	0.0295347	102	Progressive
S62	0.504966	0.00310914	0.104334	0.032379	0.0637361	0.0121606	0.0494611	0	0.0658969	0.0932977	0.0706592	109	Progressive
S9	0.722263	0.00591946	0.0259162	0.0376234	0.0185951	0.0336259	0.0353316	0	0.0543769	0.057646	0.00870272	11	Progressive
S11	0.703758	0.0204762	0.0456066	0.0030938	0.0273725	0.0306778	0.0504009	0.00397658	0.0546434	0.0135982	0.0463962	12	Progressive
S10	0.446649	0.0152632	0.153159	0	0.0328196	0.0180985	0.0424389	0	0.0635242	0.12693	0.101118	12	Progressive
S22	0.510639	0.00797738	0.027958	0.0403168	0.0886885	0	0.0612034	0	0.0740947	0.107024	0.082098	26	Progressive
S29	0.710883	0	0.0255139	0.0195608	0.0308267	0.0140478	0.0566555	0	0.0570181	0.0538955	0.031599	60	Progressive
S35	0.503841	0	0.0430424	0.0561043	0.0641169	0	0.11424	0.00687156	0.133724	0.0632836	0.0147765	73	Regressive
S39	0.722676	0.00315139	0.01447	0	0	0.076121	0.0533224	0	0.0724668	0.0216577	0.0361348	77	Progressive
S58	0.388705	0	0.105063	0.0438344	0.0975113	0	0.102028	0	0.130077	0.090259	0.0425213	105	Regressive
S63	0.572639	0.0465073	0.0202141	0	0.0479449	0	0.0842833	0	0.103441	0.0873234	0.0376468	110	Progressive
S6	0.697427	0	0.0283463	0.0130737	0.0619469	0	0.0408696	0.00719557	0.0494932	0.0523238	0.0493239	6	Progressive
S17	0.760199	0	0.0371647	0	0	0.0829165	0.0274527	0	0.0373394	0.0309914	0.0239362	12	Progressive
S16	0.702892	0.0108875	0.0415085	0	0	0.0471524	0.0558023	0	0.0358716	0.0466271	0.0592584	12	Progressive
S32	0.456196	0	0.0436832	0.0842931	0.0177975	0.132323	0.0832816	0	0.116275	0.0661512	0	64	Regressive
S34	0.502425	0	0.0494318	0.0439355	0.0724416	0.0139617	0.0967484	0	0.132272	0.0644884	0.024296	73	Regressive
S48	0.459197	0	0.0454143	0.0225527	0.0184726	0.00528952	0.152033	0	0.111272	0.120045	0.0657236	97	Progressive
S52	0.498933	0.0181815	0.0394922	0.0300577	0.0936677	0	0.0671521	0	0.0984707	0.0976467	0.0563982	102	Progressive
S53	0.623418	0	0.0421781	0.0189468	0.0766722	0	0.0565163	0	0.0661965	0.0581634	0.0579088	102	Progressive
S59	0.500944	0	0.0436277	0.108401	0.0601176	0	0.0745036	0	0.100453	0.111953	0	105	Regressive
S64	0.556724	0.0283837	0.0273302	0.00729875	0.0440719	0	0.05568	0	0.0645236	0.186301	0.0296868	110	Progressive
S13	0.795758	0.000748032	0.0127425	0.0192093	0	0.0575266	0.0261284	0	0.0326161	0.0467541	0.00851707	12	Progressive
S18	0.531707	0.0276661	0.114494	0	0.0661656	0	0.0542736	0	0.0577598	0.0781195	0.0698145	12	Progressive
S100	0.502012	0	0.0377718	0.0400016	0.0794456	0	0.0829928	0.006764	0.0927481	0.0874637	0.0708004	12	Control
S101	0.376611	0	0.0806136	0.0631661	0.0749409	0.0123299	0.0998715	0	0.12566	0.119995	0.0468113	60	Control
S31	0.533374	0.0107748	0.0817487	0.0052553	0.0489533	0.0015215	0.0557433	0	0.0784488	0.111613	0.0725667	63	Progressive
S33	0.523799	0	0.0300821	0.127733	0.0702725	0.0142244	0.0794418	0	0.0896676	0.0647794	0	64	Regressive
S54	0.538072	0	0.04968	0.0536011	0.0815226	0	0.078054	0	0.0888215	0.0786872	0.0315618	102	Progressive
S102	0.601225	0	0.0325643	0.0608919	0.047999	0.000143619	0.0797949	0	0.0879834	0.0893974	0	102	Control
S103	0.483834	0	0.0586462	0.0395317	0.070956	0.00860251	0.0814725	0	0.13119	0.0743102	0.0514568	104	Control
S30	0.473181	0	0.0280874	0.0197004	0.093286	0	0.0938555	0	0.111241	0.115691	0.0649575	61	Regressive
S46	0.371031	0.0126301	0.121748	0.070435	0.0753334	0.0308404	0.0922336	0.0172315	0.12313	0.0440682	0.0413184	95	Regressive
S106	0.541041	0	0.049643	0.0300433	0.0733923	0.0125624	0.0696658	0.00848741	0.0976444	0.0501712	0.0673491	10	Control
S107	0.571752	0	0.0388813	0.099771	0.0761955	0	0.0624299	0.0076776	0.0762097	0.0670828	0	11	Control
S108	0.582227	0	0.0363373	0.0570141	0.0819215	0	0.0587519	0	0.0689703	0.112175	0.0026023	11	Control
S109	0.560463	0	0.0455822	0.0470156	0.0605463	0.0130004	0.0674512	0	0.112749	0.0700929	0.0231002	12	Control
S110	0.611739	0	0.0532469	0.059199	0.0353914	0	0.0810108	0.0128937	0.106403	0.040116	0	12	Control
S112	0.498209	0	0.0379489	0.0478288	0.108777	0	0.0719691	0	0.0939971	0.0903533	0.0509167	13	Control
S128	0.512712	0	0.0449841	0.125817	0.0686207	0	0.0789795	0.00700439	0.103525	0.0583568	0	7	Control
S130	0.471982	0.00142799	0.0387151	0.0605217	0.0845699	0	0.0755051	0.00202515	0.0911353	0.124388	0.0497293	8	Control
S132	0.421817	0.00847339	0.0455614	0.0908877	0.0799863	0.094447	0.0824801	0.0220786	0.0968572	0.0574109	0	9	Control
S105	0.477471	0	0.0277346	0.080842	0.115509	0	0.0759015	0	0.0897078	0.126392	0.00644167	1	Control
S119	0.405068	0	0.0572355	0	0.0680867	0.0903676	0.0752186	0.0143618	0.0962113	0.0982791	0.0951719	2	Control
S120	0.35988	0	0.0720162	0	0.0746833	0.130455	0.0722024	0.0177045	0.0908234	0.069302	0.112933	2	Control
S121	0.602157	0	0.0309472	0.049143	0.0685573	0	0.0719268	0.00884575	0.0995905	0.0467073	0.022125	3	Control
S122	0.55349	0	0.0376409	0.0737778	0.0778908	0	0.0689674	0	0.0950826	0.0728656	0.0202848	4	Control
S124	0.622177	0.00738839	0.0370814	0.0932727	0.0595069	0	0.0800381	0.0214408	0.0787566	0.00033762	0	5	Control
S125	0.566964	0	0.0454895	0.099694	0.0662404	0	0.0769808	0.00495952	0.0982061	0.0414659	0	5	Control
S126	0.52808	0	0.0356203	0.139145	0.0586243	0	0.079408	0.00874505	0.0922195	0.0581585	0	6	Control
S127	0.558774	0	0.0414669	0.0789492	0.0587892	0	0.0770815	0	0.106382	0.0655476	0.0130095	6	Control
S56	0.624686	0	0.0655451	0	0.035055	0.0409114	0.0371956	0.00173937	0.0524204	0.0525079	0.089939	104	Regressive
S57	0.365472	0	0.0463483	0.018274	0.100732	0	0.130381	0	0.170202	0.0969253	0.0716652	104	Regressive
S27	0.60377	0	0.0310519	0.00925916	0.0597485	0	0.0717292	0	0.093305	0.0724486	0.0586875	56	Progressive
S37	0.646183	0	0.0305105	0	0	0.0420225	0.0645777	0	0.0787619	0.0802531	0.0576914	76	Progressive
S47	0.590762	0.0143723	0.0672868	0.0178822	0.0563402	0.0451614	0.0417682	0	0.0591825	0.0624809	0.0447634	96	Regressive
S5	0.391456	0.0332059	0.093107	0.0137361	0.0668744	0.0600612	0.0736662	0.0210771	0.119365	0.0435323	0.0839189	6	Regressive
S49	0.721792	0	0.064942	0	0.0104261	0.0339906	0.033112	0	0.0402845	0.0496274	0.0458249	101	Progressive
S21	0.501526	0	0.0453386	0.106781	0.0467212	0.00452853	0.0986484	0	0.10612	0.0903364	0	25	Regressive
S28	0.692229	0	0.0219618	0.00719741	0.0332103	0.0078225	0.0851397	0	0.0757562	0.0478314	0.0288522	58	Regressive
S61	0.420957	0	0.0942006	0.055016	0.0768822	0	0.106427	0.000760534	0.129515	0.0753615	0.0408802	108	Regressive
S70	0.669266	0.00290424	0.0206451	0	0.0613393	0	0.0462646	0	0.0618408	0.0548269	0.0829135	114	Progressive
S75	0.623619	0	0.0378825	0	0	0.0810268	0.0663708	0	0.0813484	0.057332	0.0524201	119	Regressive
S72	0.766709	0	0.020064	0	0	0.017168	0.0561833	0.0180609	0.0430201	0.0195988	0.0591956	116	Progressive
S111	0.522684	0	0.0350062	0.0736312	0.0914549	0.00440007	0.0860627	0	0.0932085	0.0845645	0.00898775	13	Control
S131	0.441499	0.0129382	0.0322075	0.0675852	0.0899851	0	0.0844553	0.006629	0.0980367	0.107733	0.0589305	8	Control
S104	0.536732	0.0058871	0.00570978	0.0484507	0.0690742	0	0.0540857	0	0.0684297	0.181245	0.0303857	1	Control
S123	0.508849	0.00122068	0.0430458	0.0632889	0.0582388	0.0159476	0.0760413	0	0.0894396	0.110208	0.0337196	4	Control
S129	0.492168	0	0.038366	0.120888	0.0533443	0	0.0807752	0	0.121361	0.0930972	0	7	Control
S44	0.541606	0.0443223	0.0705638	0.0105613	0.059427	0.0235391	0.0557795	0	0.0703521	0.0717409	0.0521075	89	Progressive
S45	0.563331	0	0.0488235	0.0344072	0.0542349	0	0.0745056	0	0.0866348	0.0824767	0.0555864	89	Progressive
S69	0.610728	0.0326867	0.0121064	0.047733	0.0589143	0	0.0195791	0	0.0532403	0.149934	0.0150783	113	Progressive
S71	0.444251	0	0.0461941	0	0.0762302	0	0.103401	0	0.122491	0.118828	0.0886047	115	Regressive
S77	0.547586	0	0.110438	0.0562822	0.0549244	0.0148329	0.0723651	0.0129173	0.0845574	0.0288607	0.0172357	122	Progressive
S78	0.697784	0.00756889	0.0350354	0	0.00567224	0.0471547	0.081948	0	0.0861655	0.00849557	0.0301754	123	Progressive
S113	0.580497	0	0.0402031	0.0740862	0.0360646	0.0313534	0.0868052	0	0.0809414	0.0700493	0	14	Control
S114	0.607765	0	0.0309171	0.072216	0.0453147	0	0.0728032	0	0.0885483	0.0823591	7.69127e-05	15	Control
S115	0.533967	0	0.0355974	0.0782451	0.0667308	0.0439429	0.0774877	0.00098329	0.0928007	0.070245	0	16	Control
S116	0.541675	0	0.0370473	0.0491651	0.0665415	0.0355539	0.0729206	0.0211792	0.0918955	0.0557151	0.0283072	16	Control
S117	0.571184	0	0.0318398	0.0435461	0.0744544	0	0.0704615	0.0174462	0.0737523	0.0936444	0.0236708	17	Control
S118	0.51296	0	0.0217064	0.0903731	0.0778762	0	0.0742999	0	0.0829341	0.127344	0.0125068	17	Control
mean.p	0.624714	0.00898912	0.0460997	0.0149934	0.0396495	0.0199411	0.0572944	0.0014552	0.0667276	0.0710605	0.0490753
mean.r	0.494609	0.00334491	0.0569482	0.0433521	0.0614361	0.0258748	0.0871764	0.00336391	0.109832	0.0726782	0.0413847
p.PvR	5.4e-06	0.085	0.21	0.01	0.026	0.32	5.3e-05	0.16	1.2e-08	0.91	0.53
