## Supplementary Table 3 for "Immune surveillance in clinical regression of pre-invasive squamous cell lung cancer"

### Sheet: All immune genes
ARG1
B2M
BCL6
BTLA
C10orf54
CCL2
CCL5
CD160
CD19
CD2
CD200
CD244
CD27
CD274
CD276
CD28
CD38
CD3D
CD3E
CD3G
CD4
CD40
CD69
CD70
CD79A
CD79B
CD80
CD86
CD8A
CD8B
CHUK
CIITA
CLC
COX10
COX11
COX15
COX16
COX17
COX18
COX19
COX2
COX4I1
COX4I2
COX5A
COX5B
COX6A1
COX6A2
COX6B1
COX6B2
COX6C
COX7A1
COX7A2
COX7B
COX7B2
COX7C
COX8A
COX8C
CSF2
CSF3
CSF3R
CTLA4
CX3CL1
CXCL1
CXCL10
CXCL13
CXCL5
CXCL8
CXCL9
CXCR3
CXCR5
EMC8
EOMES
FOXP3
GNLY
GZMA
GZMB
GZMH
HAVCR2
HLA-A
HLA-B
HLA-C
HLA-E
HLA-F
HLA-G
ICAM1
ICOS
IDO1
IFNG
IKBKB
IKBKG
IL10
IL10RB
IL12A
IL12B
IL12RB1
IL15
IL1A
IL1B
IL2
IL21
IL4
IL6
IL7
IRF1
IRF5
JAK2
KLRC4
KLRC4-KLRK1
KLRK1
LAG3
LGALS1
LGALS12
LGALS13
LGALS2
LGALS3
LGALS4
LGALS7
LGALS7B
LGALS8
LGALS9
LTA
MADCAM1
MIR3607
MIR378I
MS4A1
NOS2
NR4A1
PDCD1
PDCD1LG2
PRDM1
PRF1
PTGS2
PVR
RORA
SOCS1
SOCS2
STAT1
STAT3
STAT5A
TAP1
TAP2
TBX21
TGFB1
TGFB1I1
TGFB2
TGFB2-OT1
TGFB3
TGFBI
TGFBR1
TGFBR2
TGFBR3
TGFBRAP1
TIGIT
TMEM173
TNFRSF13B
TNFRSF13C
TNFRSF14
TNFRSF18
TNFRSF4
TNFRSF9
TNFSF13
TNFSF14
TNFSF18
TNFSF4
TNFSF9
VCAM1
VEGFA
VEGFB
VTCN1

### Sheet: Antigen presentation genes
B2M
CALR
CIITA
CNX
ERAP1
ERAP2
HLA-A
HLA-B
HLA-C
HSPA
HSPC
IFNG
IL17A
IL2
IRF1
PDIA3
PSME1
PSME2
PSME3
TAP1
TAP2
TAPBP

### Sheet: Immunomodulators
ADORA2A
BTLA
CD27
CD274
CD276
CD28
CD40
CD40LG
CD70
CD80
CD86
CTLA4
HAVCR2
ICOS
ICOSLG
KIR3DL1
LAG3
LGALS9
PDCD1
PDCD1LG2
TNFRSF14
TNFRSF18
TNFRSF4
TNFRSF9
TNFSF18
TNFSF4
TNFSF9
VTCN1

### Sheet: Inflammatory cytokines
CXCL8	Pro-inflammatory
IFNG	Pro-inflammatory
IL12A	Pro-inflammatory
IL17A	Pro-inflammatory
IL1B	Pro-inflammatory
IL2	Pro-inflammatory
IL23A	Pro-inflammatory
IL7	Pro-inflammatory
TNF	Pro-inflammatory
IL10	Anti-inflammatory
IL11	Anti-inflammatory
IL13	Anti-inflammatory
IL1RAP	Anti-inflammatory
IL4	Anti-inflammatory
IL6	Anti-inflammatory
TGFB1	Anti-inflammatory

### Sheet: Chemokine-receptor pairs
CXCL1	CXCR2
CXCL1	CXCR1
CXCL2	CXCR2
CXCL3	CXCR2
CXCL5	CXCR2
CXCL6	CXCR1
CXCL6	CXCR2
CXCL8	CXCR1
CXCL8	CXCR2
CXCL9	CXCR3
CXCL10	CXCR3
CXCL11	CXCR3
CXCL12	CXCR4
CXCL13	CXCR5
CXCL16	CXCR6
CCL1	CCR8
CCL2	CCR2
CCL3	CCR1
CCL3	CCR5
CCL5	CCR1
CCL5	CCR3
CCL5	CCR5
CCL7	CCR1
CCL7	CCR2
CCL7	CCR3
CCL8	CCR1
CCL8	CCR2
CCL8	CCR3
CCL8	CCR5
CCL11	CCR3
CCL13	CCR1
CCL13	CCR2
CCL13	CCR3
CCL14	CCR1
CCL16	CCR1
CCL16	CCR2
CCL16	CCR5
CCL16	HRH4
CCL17	CCR4
CCL19	CCR7
CCL20	CCR6
CCL21	CCR7
CCL22	CCR4
CCL23	CCR1
CCL24	CCR3
CCL25	CCR9
CCL26	CCR3
CCL27	CCR10
CCL28	CCR10
CCL28	CCR3
XCL1	XCR1
CX3CL1	CX3CR1
