## Supplementary Table 5 for "Immune surveillance in clinical regression of pre-invasive squamous cell lung cancer"

### Sheet: Description
	x
1	Supplementary Table 5: Pathway Analysis and Gene Expression Platform Comparison.
2
3	We present pathway analysis between progressive and regressive samples using two methods: Gene Set Enrichment Analysis (GSEA) and GAGE.
4	In each case we present our previously published Discovery set, profiled on Illumina microarrays, and our Validation set, profiled on Affymetrix microarrays.
5	To compare the platforms, we include analysis of 'reduced' versions of each dataset, including only genes that are present on both platforms and are unambiguous (one transcript per gene).
6	We find immune pathways present in the Affymetrix validation set which are not seen in the Illumina discovery set, with weaker signals seen using only the reduced dataset.

### Sheet: GSEA-Illumina
	pathway	pval	padj	ES	NES	nMoreExtreme	size	leadingEdge
1	KEGG_OLFACTORY_TRANSDUCTION	0.00172414	0.0284203	-0.605938	-3.04998	0	349	OR5B3,OR52K1,OR5AR1,OR2B11,OR14J1,OR5L2,OR10K2,OR5B12,OR52K2,OR4E2,OR4F4,OR52B6,OR5F1,OR6C4,OR2L13,OR5V1,OR9I1,OR2AT4,OR5I1,OR51Q1,OR11H6,OR52A5,OR2A12,OR51A7,OR11A1,OR52R1,OR10C1,OR8D2,OR6T1,OR52N4,OR52H1,OR8D1,OR10H2,OR3A3,OR51F1,OR1D4,CNGA3,OR51F2,OR51G1,OR6M1,OR51S1,OR2A2,OR2T10,OR51B6,OR8U8,OR8G1,OR51D1,OR4F17,OR5M1,OR2J3,OR9Q2,CALML5,CAMK2A,CNGB1,OR2G2,OR14I1,OR10Q1,OR1S2,OR1L8,OR8S1,OR10AD…
2	CIN_GENES	0.00218341	0.0284203	0.699933	2.8409	0	64	ACTL6A,TMEM194A,ELAVL1,MAD2L1,NEK2,OIP5,MCM10,RAD51AP1,ECT2,CDC2,PCNA,ATAD2,TRIP13,LSM4,RFC4,UNG,UBE2C,CKAP5,TGIF2,ESPL1,CDCA8,CDCA3,CKS2,FOXM1,MSH6,H2AFX,RRM2,CEP55,HDGF,ASF1B,RNASEH2A,ZWILCH,MCM2,PRC1,CDC6,NUP205,FEN1
3	KEGG_DNA_REPLICATION	0.00220264	0.0284203	0.740133	2.63714	0	34	PRIM1,RFC5,MCM4,PCNA,RPA3,RFC4,DNA2,POLE4,POLD3,POLD2,RFC3,POLE3,POLA1,RFC1,RNASEH2A,MCM2,POLA2,RPA2,FEN1,PRIM2
4	CIN_GENES_WITHOUT_CELL_CYCLE	0.00223214	0.0284203	0.719113	2.53017	0	32	ACTL6A,TMEM194A,ELAVL1,OIP5,MCM10,ECT2,CDC2,LSM4,CKAP5,TGIF2,CDCA8,CDCA3,MSH6,CEP55,HDGF,ASF1B,RNASEH2A,ZWILCH,NUP205
5	KEGG_CELL_CYCLE	0.00221729	0.0284203	0.47004	2.08446	0	107	E2F3,MAD2L1,SKP1,SKP2,STAG1,SMAD4,ANAPC13,PLK1,YWHAG,MCM4,PCNA,MAD1L1,CDC23,STAG2,CDC7,WEE1,SMAD3,RBL1,CREBBP,ESPL1,CDK4,CDC25C,SMC3,E2F5,CHEK1,CDKN2A,ABL1,CDC14B,PRKDC,CDK2,BUB1,ATR,CCNA2,GADD45G,MCM2,CDC6,MYC,ATM,E2F4,CDC20,CDC25A,BUB1B,PKMYT1,CCND1,CCND2,E2F1
6	KEGG_NUCLEOTIDE_EXCISION_REPAIR	0.00218818	0.0284203	0.551728	2.07639	0	43	GTF2H3,ERCC8,RFC5,GTF2H5,PCNA,MNAT1,RAD23B,RPA3,RFC4,POLE4,XPA,POLD3,POLD2,RFC3,POLE3
7	KEGG_MISMATCH_REPAIR	0.00226757	0.0284203	0.620823	1.99215	0	23	RFC5,EXO1,PCNA,RPA3,PMS2,RFC4,POLD3,POLD2,RFC3,MSH6,RFC1,RPA2
8	KEGG_SYSTEMIC_LUPUS_ERYTHEMATOSUS	0.00224719	0.0284203	0.415453	1.86776	0	119	HIST2H3A,HIST1H4H,HIST1H2BH,HIST1H3G,HIST3H2BB,HIST1H2AH,H2AFV,FCGR3B,HIST3H2A,HIST1H3D,HIST1H2AD,HIST4H4,HIST1H2BG,HIST2H2BE,HIST1H4A,HIST1H3B,SSB,HIST1H3F,HIST1H2BB,HIST1H2BN,HIST2H3C,CD86,H2AFY2,HLA-DRB4,HIST1H2AJ,HIST1H2AG,C1QB,HIST1H4J,HIST1H2AK,HIST1H2BD,HIST1H2AM,C4A,HIST2H3D,HIST1H2BF,HIST1H2BK,H2AFX,HLA-DQA1,HLA-DMA,H2AFJ,HIST1H2BO,HLA-DMB,FCGR3A,HIST1H3H,SNRPD1,HIST2H2AA4,HIST2H4A,HIST1…
9	KEGG_SPLICEOSOME	0.0021978	0.0284203	0.422975	1.85762	0	101	NCBP2,SNW1,LSM5,MAGOHB,TCERG1,TRA2A,ISY1,WBP11,PPIE,U2AF2,LSM4,SNRNP27,SF3A3,CHERP,PPIL1,SF3A2,SNRPG,HNRNPA1,XAB2,BCAS2,PRPF4,DHX15,RBM8A,HNRNPU,LSM7,CDC40,SNRPD1,RBM25,CTNNBL1,DHX38,SNRPE,LSM2,ZMAT2,RBM22,SMNDC1,SNRPF,RBM17,CRNKL1,SNRPB,LSM6,NHP2L1
10	KEGG_RNA_DEGRADATION	0.00215054	0.0284203	0.475227	1.85332	0	50	LSM5,C1D,EXOSC3,LSM4,CNOT4,PAPOLG,CNOT1,CNOT2,LSM1,CNOT6,HSPD1,DCP1B,EXOSC9,PATL1,LSM7,EDC3,PAPOLA,MPHOSPH6,LSM2,DIS3
11	KEGG_ARGININE_AND_PROLINE_METABOLISM	0.00366972	0.0431193	-0.494195	-1.82197	1	45	ALDH7A1,NOS1,ALDH3A2,CKM,OAT,NOS3,GLUL,ALDH2,OTC,SAT1,ASL,DAO
12	KEGG_NEUROACTIVE_LIGAND_RECEPTOR_INTERACTION	0.00181818	0.0284203	-0.376428	-1.81847	0	246	GABRB1,TRHR,HTR2A,ADRA1A,GRM3,PRSS3,CSH1,GABRP,HTR2B,MAS1,LEP,FSHR,HTR4,CTSG,TACR3,OPRM1,PRLHR,BDKRB1,P2RY6,GHSR,TRPV1,GABBR1,CHRNA9,GLRA1,LTB4R,GH2,P2RX1,P2RY2,TBXA2R,NPFFR1,PRSS1,NMUR2,PTH1R,MC3R,FSHB,CHRNA4,ADRB2,PTGER1,P2RX2,ADRA1D,PTAFR,PTGIR,CHRM5,GRID1,OPRK1,CHRNA2,GLP1R,GNRHR,CHRM2,CHRNA1,GRM7,F2R,SSTR2,S1PR3,P2RY8,BDKRB2,GABRA2,GRIN2C,ADRA2A,LTB4R2,NPBWR2,MTNR1B,HTR1B,ADRB3,MC5R,NMUR1,NP…
13	KEGG_CALCIUM_SIGNALING_PATHWAY	0.00184843	0.0284203	-0.393935	-1.80841	0	157	TRHR,HTR2A,NOS1,ADRA1A,ADCY4,PLCD1,PDE1B,HTR2B,PPID,PLCD3,ADCY2,HTR4,TACR3,NOS3,BDKRB1,CALML5,CAMK2A,PPP3CB,SLC8A3,PHKG2,P2RX1,CAMK2D,PLCD4,PLCG2,TBXA2R,GNA15,CALM3,GNAL,ATP2A1,ADRB2,PTGER1,SLC8A2,P2RX2,ADRA1D,PTAFR,CHRM5,SPHK1,GNAS,CAMK2G,CHRM2,ADCY8,PLCB2,F2R,CACNA1C,BDKRB2,GRIN2C,PDGFRB,TNNC1,CHP,LTB4R2,ADRB3,GNA11,ATP2B2,PTK2B,PPP3CA,PTGER3,ERBB2,TACR1,PTGFR,HRH2,CACNA1G,GNA14,SLC25A5,BST1,TN…
14	KEGG_ARACHIDONIC_ACID_METABOLISM	0.00189036	0.0284203	-0.47572	-1.80377	0	52	CYP2E1,ALOX12B,PLA2G2E,GGT6,PLA2G3,PTGS1,PLA2G2F,CYP2C18,GPX3,ALOX15,GGT5,LTC4S,ALOX5,CYP2B6,GPX4,PLA2G4E,PTGIS,CYP2C19,PLA2G5,EPHX2,LTA4H,AKR1C3,GPX5,PLA2G2A,GPX1,ALOX12,PLA2G4B,PLA2G10,HPGDS,CYP4A22
15	KEGG_RIBOSOME	0.00219298	0.0284203	0.421845	1.77693	0	77	RPL7,RPS28,RPL35,RPL6,RPL13,RPLP2,RPS4X,RPL37,RPS20,RPS23,RPL3L,RPS3A,RPS5,RPS7,RPL18,RPL5,RPLP0,RPS21,RPS3,RPL10A,RPL21,RSL24D1,RPL36,RPL7A
16	KEGG_UBIQUITIN_MEDIATED_PROTEOLYSIS	0.00225225	0.0284203	0.369042	1.66512	0	122	FANCL,MID1,XIAP,UBE2W,SKP1,SKP2,ERCC8,KEAP1,ANAPC13,UBE2B,KLHL13,UBE2M,UBE2E3,CDC23,UBE2C,WWP2,SIAH1,ITCH,CUL2,RFWD2,TCEB1,TRIM32,NEDD4L,UBE2D4,TRAF6,UBE2Q1,NHLRC1,PIAS2,UBE2J2,UBE2L6,HUWE1,CUL5,RNF7,CDC20,MGRN1,FBXO4,WWP1,UBA6,KLHL9,CUL4A,PARK2

### Sheet: GSEA-Affymetrix
	pathway	pval	padj	ES	NES	nMoreExtreme	size	leadingEdge
1	KEGG_RIBOSOME	0.00224719	0.0223863	0.77989	3.42939	0	87	RPLP0,RPS24,RPL5,RPL32,RPL6,RPS12,RPL13A,RPL23,RPS27,RPL31,RPL10,RPL41,RPL27A,RPLP2,RPL34,RPSA,RPL35A,RPL12,RPS11,RPL38,RPL22,RPL21,RPL11,RPL3,RPS3,RPL39,RPS7,RPL23A,RPL7,RPL30,RPS28,UBA52,RPL18A,RPS18,RPL15,RPS25,RPS4Y1,RPL9,RPL27,RPL10A,RPS10,RPLP1,RPL37A,RPL14,RPS2,RPS8,RPS15A,RPL24,RPS20,RPS6,RPS27L,RPS17,RPS26,RPL4,RPS5,RPL8,RPS23,RPL36AL,RPL35,RPL22L1,RPL37,RPS21,RPS3A,RPS27A,RPL18
2	KEGG_SPLICEOSOME	0.00212314	0.0223863	0.593554	2.75741	0	123	HNRNPA3,SNRPG,PRPF3,RBMX,DDX5,SRSF6,SNRPB2,SMNDC1,RBM17,CCDC12,SNRNP70,HNRNPA1,HNRNPM,TRA2A,SNRPE,HNRNPA1L2,SF3A1,CTNNBL1,HSPA1B,HSPA8,PRPF38A,LSM4,USP39,SRSF10,SRSF4,PPIE,U2AF2,SF3B4,SF3A2,WBP11,PHF5A,DDX39B,NCBP2,SRSF3,PRPF40B,MAGOH,LSM5,PRPF18,SNRPD1,U2SURP,SRSF1,SYF2,RBM22,SRSF5,LSM3,LSM2,SNRNP27,HNRNPU,RBM8A,PLRG1,TRA2B,HNRNPC,PRPF8,DDX23,PRPF4,CRNKL1,EFTUD2,SLU7,TCERG1,SNRPC,SNRNP200,HSPA2,…
3	KEGG_PARKINSONS_DISEASE	0.00213675	0.0223863	0.544079	2.51854	0	122	UBE2G2,ND3,CYTB,UQCR11,ATP5H,COX2,ND5,NDUFS4,ND6,ND4L,COX1,HTRA2,ATP8,ND2,UQCRH,VDAC3,UQCRQ,NDUFB3,PARK7,CYC1,NDUFS2,UQCRB,NDUFA5,COX7C,COX5A,COX6A1,CYCS,NDUFV2,NDUFS1,ATP5B,UQCRC2,UBE2L6,SDHA,UBB,PPID,SNCA,UBE2J1,NDUFA1,ATP5C1,UBE2L3,NDUFA4,COX7B,NDUFS5,COX5B,CASP9,NDUFB8,ATP5G2,ATP5J,UQCRFS1,PARK2,UBA7,NDUFS6,ATP5G1,COX6C,COX4I1,NDUFB1
4	KEGG_OXIDATIVE_PHOSPHORYLATION	0.00212766	0.0223863	0.517689	2.41118	0	126	ND3,CYTB,UQCR11,ATP5H,COX2,ND5,NDUFS4,ND6,ATP5I,ND4L,ATP6V1E1,COX1,ATP8,ND2,UQCRH,ATP6V1A,UQCRQ,NDUFB3,CYC1,NDUFS2,PPA1,UQCRB,NDUFA5,COX7C,COX5A,COX6A1,COX17,NDUFV2,NDUFS1,ATP5B,UQCRC2,ATP5J2,SDHA,NDUFA1,ATP5C1,NDUFA4,ATP5L,COX7B,ATP6V0E1,NDUFS5,ATP6V0A1,COX5B,NDUFB8,ATP5G2,ATP5J,UQCRFS1,ATP6V0B,TCIRG1,NDUFS6,ATP5G1,ATP6V1G3,COX6C,COX4I1,NDUFB1,ATP12A,ATP6V1C2,ATP5A1
5	KEGG_NEUROACTIVE_LIGAND_RECEPTOR_INTERACTION	0.00181488	0.0223863	-0.473856	-2.39548	0	268	CNR2,S1PR4,BDKRB1,CHRNA4,GRID1,DRD4,ADRB3,HTR1B,P2RY8,SSTR3,TBXA2R,P2RY6,GPR50,MLNR,CHRM4,SCTR,CHRND,S1PR5,HRH3,LHB,GPR35,GRIA3,CHRM3,P2RX3,P2RX2,SSTR4,NPFFR2,NTSR2,CHRNA2,APLNR,F2,MC5R,DRD5,CSH1,ADRA2B,C5AR1,AVPR1B,GIPR,GRIN3A,HTR2A,GRIN3B,CHRNA1,TRHR,PRLR,GRM6,MTNR1B,GRIN2C,GH1,PRL,SSTR5,GALR2,GABRB3,PTGER1,GPR83,GHSR,CHRNB3,LPAR1,GRIN1,ADORA1,EDNRB,GRPR,NTSR1,HTR4,CHRNA7,CHRM2,ADRA1D,GH2,KISS1…
6	KEGG_OLFACTORY_TRANSDUCTION	0.00178891	0.0223863	-0.440419	-2.3151	0	387	OR2G3,OR7D4,OR51E2,OR6M1,OR3A2,OR11A1,OR10H3,OR1L3,OR2B11,OR4X1,OR1E2,OR2A1,OR4F17,OR5P2,OR2T34,OR52W1,OR5B17,OR10J3,OR9G1,OR2T27,OR6S1,OR51I1,GUCY2D,OR2L13,OR14I1,OR51G2,OR2T3,OR5D13,OR4C6,OR13G1,OR4A47,OR13A1,OR4C15,OR1D2,OR10AD1,OR56A5,OR2A42,OR10H4,OR8A1,OR52R1,OR10J1,CALML6,OR8B8,OR13H1,OR51M1,OR2D2,OR14A16,OR2L3,OR10Z1,OR6K3,OR5R1,OR4D9,OR4F3,OR51A2,OR8G2,OR4F16,OR4P4,OR13J1,PRKACB,OR13C8,O…
7	KEGG_HUNTINGTONS_DISEASE	0.00224215	0.0223863	0.471672	2.30129	0	175	CYTB,POLR2J3,POLR2F,UQCR11,ATP5H,POLR2J,COX2,SP1,POLR2H,NDUFS4,COX1,SOD1,PLCB2,ATP8,UQCRH,CREB3,POLR2K,VDAC3,UQCRQ,DCTN4,NDUFB3,CYC1,NDUFS2,AP2M1,AP2A2,UQCRB,NDUFA5,COX7C,COX5A,COX6A1,CYCS,NDUFV2,NDUFS1,ATP5B,POLR2A,UQCRC2,AP2B1,SDHA,PPID,EP300,NDUFA1,ATP5C1,CREBBP,NDUFA4,CLTCL1,COX7B,POLR2B,NDUFS5,CLTA,AP2S1,POLR2G,HIP1,COX5B,CASP9,NDUFB8,ATP5G2,CASP8,ATP5J,UQCRFS1,NDUFS6,ATP5G1,COX6C,COX4I1,NDU…
8	KEGG_GLUTATHIONE_METABOLISM	0.00217391	0.0223863	0.553991	2.19448	0	49	GSTA4,IDH1,GSTA1,MGST3,RRM2,RRM1,RRM2B,GSTM4,GSR,GPX2,GSTP1,GGCT,IDH2,OPLAH,GSTM3,TXNDC12,GSTT2,MGST2,MGST1,ODC1,SMS,GSTK1,GSTA2,GPX1
9	KEGG_PROTEASOME	0.00226244	0.0223863	0.562835	2.18035	0	46	PSMD14,PSMA5,PSMD13,PSMC3,PSMB3,PSME1,PSMD7,PSME2,PSMD1,PSMA3,PSMA2,PSMD4,PSME3,PSMB1,PSMB7,PSMC4,POMP,PSMA7,PSMD6,PSMB2,PSMA4,PSMC6,PSME4,PSMB4,PSMB5,PSMA6,PSMC5,PSMD12
10	KEGG_PROTEIN_EXPORT	0.00438596	0.0338739	0.613181	2.07359	1	24	SEC61G,SEC62,IMMP2L,SEC61A1,SEC61A2,SPCS3,SRP14,HSPA5,SRPRB,SPCS2,SRP72,SEC61B,IMMP1L,SRP9P1,SEC11A,SEC63,SRP9
11	CIN_GENES	0.0021978	0.0223863	0.489016	2.04792	0	64	LSM4,DKC1,ATAD2,RRM2,PRC1,HDGF,RRM1,MTCH2,GPI,NEK2,TOP2A,RAD21,RFC4,PCNA,CCNB1,RNASEH2A,AURKA,H2AFZ,FEN1,MSH6,EZH2,ELAVL1,CKAP5,NUP205,PTTG1
12	KEGG_RNA_POLYMERASE	0.00213675	0.0223863	0.585261	2.038	0	28	POLR2J3,POLR2F,POLR2J,POLR2H,POLR3G,POLR2K,POLR1D,POLR2A,POLR2B,POLR2G
13	KEGG_ALZHEIMERS_DISEASE	0.00222717	0.0223863	0.415996	2.00866	0	160	CYTB,UQCR11,ATP5H,COX2,NDUFS4,APP,COX1,PLCB2,CALM3,ATP8,ATP2A2,TNFRSF1A,UQCRH,UQCRQ,NDUFB3,NCSTN,CYC1,NDUFS2,UQCRB,NDUFA5,COX7C,COX5A,COX6A1,CYCS,NDUFV2,NDUFS1,PPP3R1,ATP5B,UQCRC2,SDHA,PPP3CA,SNCA,NDUFA1,ATP5C1,NDUFA4,COX7B,CACNA1D,NDUFS5,COX5B,ATF6,CASP9,NDUFB8,ATP5G2,CASP8,ADAM17,ATP5J,HSD17B10,APOE,UQCRFS1,GAPDH,NDUFS6,ATP5G1,CAPN2,COX6C,COX4I1,FAS,NDUFB1,CALM2,PSENEN,ATP5A1,MAPK3,EIF2AK3,PLCB…
14	KEGG_PATHOGENIC_ESCHERICHIA_COLI_INFECTION	0.00215983	0.0223863	0.488316	1.98682	0	56	HCLS1,NCL,EZR,TUBB,CLDN1,ARPC2,YWHAQ,ITGB1,CDH1,ACTG1,CTNNB1,TUBB4B,ROCK1,CTTN,YWHAZ,TUBA4A,RHOA,WASL
15	KEGG_UBIQUITIN_MEDIATED_PROTEOLYSIS	0.00217391	0.0223863	0.403068	1.89494	0	134	UBE2H,UBE2G2,UBE3A,SAE1,CDC26,CUL3,UBE2I,UBE2Q1,UBE2F,CUL5,BIRC2,RNF7,MAP3K1,UBE2M,UBE2B,SYVN1,TRIP12,UBE2L6,UBE2O,UBE2D2,PIAS3,VHL,XIAP,UBE2J1,UBE2L3,NEDD4L,CUL2,SMURF1,HERC4,RHOBTB2,ANAPC1,UBE2Q2,UBE2K,PARK2,UBA7,TCEB1,STUB1,BIRC6,UBE2D3,CDC16,CUL7,SKP1,WWP2,UBE2D4,PIAS2,UBE2D1,ANAPC10,ITCH,CUL4A,PIAS1,CBL,FBXW11,CDC20,FANCL
16	KEGG_GLYCOSAMINOGLYCAN_BIOSYNTHESIS_HEPARAN_SULFATE	0.00188324	0.0223863	-0.55524	-1.84107	0	26	B3GAT2,B4GALT7,HS6ST3,B3GAT3,HS3ST2,EXTL1,HS3ST3A1,NDST1,XYLT2,HS3ST3B1,HS6ST1,HS3ST5,HS3ST1,XYLT1
17	KEGG_MTOR_SIGNALING_PATHWAY	0.00220264	0.0223863	0.457221	1.82075	0	52	RPS6KB1,EIF4E2,RPS6KA2,EIF4B,AKT1,EIF4EBP1,PRKAA1,MTOR,PIK3R3,RPS6,HIF1A,VEGFA,BRAF,PIK3CA,PIK3CB,TSC1,STRADA,RHEB,CAB39L,MAPK3
18	KEGG_RENAL_CELL_CARCINOMA	0.0043573	0.0338739	0.424817	1.80045	1	70	EGLN1,PAK2,RAC1,AKT1,EPAS1,ETS1,NRAS,PIK3R3,EP300,VHL,PAK1,HIF1A,CREBBP,VEGFA,BRAF,MAP2K2,CUL2,KRAS,SLC2A1,GRB2,PIK3CA,PIK3CB,PAK3,MAP2K1,ARNT2,TCEB1,MAPK3,MET,RAP1A,PTPN11,ARAF
19	KEGG_RNA_DEGRADATION	0.00443459	0.0338739	0.43732	1.79519	1	59	CNOT4,EXOSC9,LSM4,HSPA9,EXOSC2,PATL1,LSM5,LSM1,RQCD1,EDC3,EXOSC3,LSM3,EXOSC8,LSM2,DCP2,CNOT1,EXOSC1,DIS3,C1D,PNPT1,MPHOSPH6
20	KEGG_CELL_CYCLE	0.0021322	0.0223863	0.379449	1.7625	0	124	WEE1,CCND2,YWHAE,CDC26,YWHAQ,TFDP2,SMC1A,ZBTB17,BUB3,YWHAB,YWHAZ,CDC14A,CDK7,RAD21,EP300,PCNA,CHEK1,CREBBP,CCNB1,CCND3,ANAPC1,SMC3,ORC2,CHEK2,ATR,ORC5,CDC45,RB1,SMAD4,CDKN1B,PTTG1,ABL1,MCM4,CDC16,STAG2,SKP1,ANAPC10,CDK4,E2F3,E2F5,GSK3B,ATM,STAG1,CDC20,YWHAH,MCM2,ANAPC13,PTTG2,SKP2,PLK1,ORC4,MCM5,TFDP1,MCM6,SMC1B,ANAPC11
21	KEGG_CARDIAC_MUSCLE_CONTRACTION	0.00444444	0.0338739	0.405759	1.74782	1	77	CYTB,UQCR11,TNNT2,TPM4,COX2,TPM3,COX1,ATP2A2,ATP1B3,UQCRH,CACNB3,UQCRQ,CYC1,UQCRB,COX7C,COX5A,MYL3,COX6A1,UQCRC2,TPM1,TPM2,COX7B,ATP1B1,CACNA1D
22	KEGG_NUCLEOTIDE_EXCISION_REPAIR	0.00681818	0.0442006	0.456123	1.73868	2	44	MNAT1,CETN2,ERCC6,RFC3,RFC1,ERCC3,CDK7,RFC4,PCNA,ERCC5,ERCC4,POLE3,GTF2H2,ERCC1,XPC,POLE4,CUL4A,RAD23B,LIG1,GTF2H5,ERCC2,RPA3,RAD23A,RPA1,POLD3,RPA2
23	KEGG_CYTOKINE_CYTOKINE_RECEPTOR_INTERACTION	0.00179533	0.0223863	-0.327906	-1.65376	0	256	TNFRSF10C,TNFRSF13C,TNFSF9,PF4,IL25,CXCL6,CXCL2,TNF,CCL14,IL12A,CSF3,IL3RA,LTBR,CRLF2,IL6R,CCL21,IL23A,TNFRSF25,CXCL3,PRLR,CXCL12,PDGFC,CTF1,GH1,PRL,CCL3L3,XCR1,TNFRSF11A,TNFRSF10D,IL2RB,CCL11,CCL5,INHBC,CCR10,BMP7,IL2,ACVR1B,IL21R,AMH,CNTF,IL21,CCL25,PDGFRB,GH2,OSM,CCL17,LTA,IL22RA1,PDGFB,LTB,CCL18,IFNA21,FLT1,CCL20,EPOR,PF4V1,CX3CR1,CNTFR,IL24,CCL24,IFNW1,IFNG,TSLP,TNFSF12,HGF,TNFRSF13B,CCL13,C…
24	KEGG_HEDGEHOG_SIGNALING_PATHWAY	0.00543478	0.0392977	-0.408884	-1.62072	2	55	WNT4,ZIC2,WNT11,WNT6,WNT7B,WNT1,LRP2,WNT10B,BMP8A,BMP7,BMP8B,PRKACB,WNT5B,WNT3A,GAS1,PRKACA,WNT3,WNT8B,WNT9B,WNT2
25	KEGG_PYRIMIDINE_METABOLISM	0.00449438	0.0338739	0.362046	1.60663	1	94	POLR2J3,POLR2F,POLR2J,POLR2H,NT5C2,POLR3G,POLR2K,RRM2,AK3,RRM1,RRM2B,POLR1D,ENTPD1,POLR2A,TXNRD1,TK1,DTYMK,POLR2B,POLE3,DPYD,POLR2G,UCK2,CAD,POLE4,NME1
26	KEGG_ENDOCYTOSIS	0.00217865	0.0223863	0.325425	1.60036	0	178	HLA-F,ARFGAP1,ARFGAP2,DNM1L,RAB5C,ARF6,CHMP3,SMAP2,HSPA1B,HSPA8,CHMP5,LDLRAP1,VPS4B,RABEP1,RAB5B,ARAP1,GIT2,AP2M1,AP2A2,USP8,ERBB3,AP2B1,EPS15,CHMP4B,DNM1,EGF,IQSEC3,PARD3,NEDD4L,EEA1,CLTCL1,SMURF1,CSF1R,STAM,CLTA,AP2S1,STAM2,IL2RG,FGFR4,FGFR2,KDR,RAB11B,CXCR2,RAB22A,ASAP3,HSPA2,RNF41,ITCH,CLTB,RAB5A,RAB11A,MET,RAB4A,SH3GL1,CBL
27	KEGG_OOCYTE_MEIOSIS	0.0045045	0.0338739	0.346346	1.5751	1	111	REC8,YWHAE,RPS6KA2,CDC26,CALM3,YWHAQ,SMC1A,CAMK2D,PPP3R1,YWHAB,YWHAZ,PPP3CA,CCNB1,SLK,PLCZ1,PPP2R5D,PPP1CA,ANAPC1,PPP1CC,AURKA,SMC3,PPP2R5E,PPP2CA,MAP2K1,PTTG1,CDC16,SKP1,PPP1CB,ANAPC10,CALM2,MAPK3,FBXW11,ITPR2,CDC20,YWHAH,ANAPC13,PTTG2,IGF1R,ADCY6,BTRC,PLK1,SMC1B,ANAPC11,FBXO5
28	KEGG_TIGHT_JUNCTION	0.00636943	0.0428571	0.32365	1.51797	2	130	HCLS1,GNAI1,EPB41L1,CSNK2A1,MYL12A,RAB13,EPB41L2,CLDN1,AKT1,PPP2R2A,JAM2,ACTG1,NRAS,CTNNB1,CTTN,CLDN7,PPP2R2B,RHOA,PARD3,MYH10,RRAS2,F11R,KRAS,CLDN4,EXOC4,MYL12B,PTEN,VAPA,PPP2CA,PRKCE,SYMPK,ACTN1,GNAI3,MYL7,PRKCD,RAB3B,CDK4,CLDN8,CTNNA1,GNAI2,MYH9,CASK,MLLT4,MAGI3,CSNK2A2,PRKCH
29	KEGG_INSULIN_SIGNALING_PATHWAY	0.00638298	0.0428571	0.312307	1.48008	2	137	EXOC7,RPS6KB1,EIF4E2,CALM3,RHOQ,AKT1,GYS1,EIF4EBP1,PTPRF,SHC1,PRKAA1,NRAS,PRKAG3,MTOR,PIK3R3,PHKA2,FLOT2,RPS6,PRKAB2,BRAF,MAP2K2,PTPN1,KRAS,GRB2,PIK3CA,SOCS4,PDE3B,TRIP10,PRKAB1,PPP1CA,PPP1CC,PRKAR1A,PIK3CB,TSC1,MAP2K1,IRS2,ACACB,RHEB,PPP1CB,CALM2,INPP5K,MAPK3,FASN,GSK3B,PYGB,CBL

### Sheet: GSEA-Illumina-reduced
	pathway	pval	padj	ES	NES	nMoreExtreme	size	leadingEdge
1	KEGG_OLFACTORY_TRANSDUCTION	0.0016	0.0296998	-0.612204	-3.07758	0	341	OR5B3,OR52K1,OR5AR1,OR2B11,OR14J1,OR5L2,OR10K2,OR5B12,OR52K2,OR4E2,OR4F4,OR52B6,OR5F1,OR6C4,OR2L13,OR5V1,OR9I1,OR2AT4,OR5I1,OR51Q1,OR11H6,OR52A5,OR2A12,OR51A7,OR11A1,OR52R1,OR10C1,OR8D2,OR6T1,OR52N4,OR52H1,OR8D1,OR10H2,OR3A3,OR51F1,OR1D4,CNGA3,OR51F2,OR51G1,OR6M1,OR51S1,OR2A2,OR2T10,OR51B6,OR8U8,OR8G1,OR51D1,OR4F17,OR5M1,OR2J3,OR9Q2,CALML5,CAMK2A,CNGB1,OR2G2,OR14I1,OR10Q1,OR1S2,OR1L8,OR8S1,OR10AD…
2	CIN_GENES	0.00226244	0.0296998	0.700741	2.83054	0	60	ACTL6A,TMEM194A,ELAVL1,MAD2L1,NEK2,OIP5,MCM10,RAD51AP1,ECT2,CDC2,PCNA,ATAD2,TRIP13,LSM4,RFC4,UNG,UBE2C,TGIF2,ESPL1,CDCA8,CDCA3,CKS2,FOXM1,H2AFX,RRM2,CEP55,HDGF,ASF1B,RNASEH2A,ZWILCH,MCM2,PRC1,CDC6,NUP205,FEN1
3	KEGG_DNA_REPLICATION	0.00220751	0.0296998	0.733791	2.62462	0	32	PRIM1,RFC5,MCM4,PCNA,RPA3,RFC4,DNA2,POLE4,POLD3,POLD2,POLE3,POLA1,RFC1,RNASEH2A,MCM2,POLA2,RPA2,FEN1
4	CIN_GENES_WITHOUT_CELL_CYCLE	0.00224719	0.0296998	0.711999	2.48657	0	30	ACTL6A,TMEM194A,ELAVL1,OIP5,MCM10,ECT2,CDC2,LSM4,TGIF2,CDCA8,CDCA3,CEP55,HDGF,ASF1B,RNASEH2A,ZWILCH,NUP205
5	KEGG_NUCLEOTIDE_EXCISION_REPAIR	0.00223214	0.0296998	0.555181	2.05906	0	40	GTF2H3,ERCC8,RFC5,GTF2H5,PCNA,MNAT1,RAD23B,RPA3,RFC4,POLE4,XPA,POLD3,POLD2,POLE3
6	KEGG_CELL_CYCLE	0.00235849	0.0296998	0.462496	2.02632	0	99	E2F3,MAD2L1,SKP1,STAG1,SMAD4,ANAPC13,PLK1,MCM4,PCNA,MAD1L1,STAG2,CDC23,CDC7,WEE1,SMAD3,RBL1,CREBBP,ESPL1,CDK4,CDC25C,SMC3,E2F5,CHEK1,CDKN2A,ABL1,CDC14B,PRKDC,CDK2,BUB1,ATR,CCNA2,GADD45G,MCM2,CDC6,MYC,ATM,E2F4,CDC20,CDC25A,BUB1B,CCND1,CCND2
7	KEGG_MISMATCH_REPAIR	0.00222222	0.0296998	0.620257	1.9616	0	20	RFC5,EXO1,PCNA,RPA3,PMS2,RFC4,POLD3,POLD2,RFC1,RPA2
8	KEGG_CALCIUM_SIGNALING_PATHWAY	0.00171233	0.0296998	-0.431105	-1.93201	0	141	TRHR,HTR2A,NOS1,ADRA1A,ADCY4,PLCD1,PDE1B,HTR2B,PPID,PLCD3,HTR4,TACR3,BDKRB1,CALML5,CAMK2A,PPP3CB,SLC8A3,PHKG2,P2RX1,CAMK2D,PLCD4,PLCG2,TBXA2R,GNA15,CALM3,GNAL,ATP2A1,ADRB2,PTGER1,SLC8A2,P2RX2,ADRA1D,PTAFR,CHRM5,SPHK1,GNAS,CAMK2G,CHRM2,ADCY8,PLCB2,F2R,CACNA1C,BDKRB2,GRIN2C,PDGFRB,TNNC1,CHP,LTB4R2,ADRB3,GNA11,ATP2B2,PTK2B,PPP3CA,PTGER3,TACR1,PTGFR,HRH2,CACNA1G,GNA14,SLC25A5,BST1,TNNC2,HTR2C,ADORA2B…
9	KEGG_GLYCOSYLPHOSPHATIDYLINOSITOL_GPI_ANCHOR_BIOSYNTHESIS	0.00222222	0.0296998	0.600035	1.89765	0	20	PIGP,PIGY,PGAP1,DPM2,PIGH,PIGM,PIGF,PIGV,PIGG,PIGN,PIGA,PIGT,GPAA1
10	KEGG_SPLICEOSOME	0.00232558	0.0296998	0.429398	1.86497	0	89	NCBP2,SNW1,LSM5,MAGOHB,TRA2A,ISY1,WBP11,LSM4,SNRNP27,SF3A3,CHERP,PPIL1,SF3A2,SNRPG,HNRNPA1,XAB2,BCAS2,PRPF4,DHX15,RBM8A,HNRNPU,LSM7,CDC40,SNRPD1,RBM25,CTNNBL1,DHX38,SNRPE,LSM2,ZMAT2,RBM22,SMNDC1,SNRPF,RBM17,CRNKL1,SNRPB,NHP2L1
11	KEGG_NEUROACTIVE_LIGAND_RECEPTOR_INTERACTION	0.00162338	0.0296998	-0.383683	-1.84077	0	233	GABRB1,TRHR,HTR2A,ADRA1A,GRM3,PRSS3,CSH1,GABRP,HTR2B,MAS1,LEP,FSHR,HTR4,CTSG,TACR3,OPRM1,PRLHR,P2RY6,BDKRB1,GHSR,TRPV1,GABBR1,CHRNA9,GLRA1,LTB4R,GH2,P2RX1,P2RY2,TBXA2R,NPFFR1,PRSS1,NMUR2,PTH1R,MC3R,FSHB,ADRB2,PTGER1,P2RX2,ADRA1D,PTAFR,CHRM5,PTGIR,GRID1,OPRK1,CHRNA2,GLP1R,GNRHR,CHRM2,CHRNA1,GRM7,F2R,SSTR2,S1PR3,BDKRB2,GABRA2,GRIN2C,ADRA2A,LTB4R2,NPBWR2,MTNR1B,HTR1B,ADRB3,MC5R,NMUR1,NPY5R,TSHR,PTGE…
12	KEGG_SYSTEMIC_LUPUS_ERYTHEMATOSUS	0.00236967	0.0296998	0.409888	1.82811	0	115	HIST1H4H,HIST1H2BH,HIST1H3G,HIST3H2BB,HIST1H2AH,H2AFV,FCGR3B,HIST3H2A,HIST1H3D,HIST1H2AD,HIST4H4,HIST1H2BG,HIST2H2BE,HIST1H4A,HIST1H3B,SSB,HIST1H3F,HIST1H2BB,HIST1H2BN,HIST2H3C,CD86,H2AFY2,HLA-DRB4,HIST1H2AJ,HIST1H2AG,C1QB,HIST1H4J,HIST1H2AK,HIST1H2BD,HIST1H2AM,C4A,HIST2H3D,HIST1H2BF,HIST1H2BK,H2AFX,HLA-DQA1,HLA-DMA,H2AFJ,HIST1H2BO,HLA-DMB,FCGR3A,HIST1H3H,SNRPD1,HIST2H2AA4,HIST2H4A,HIST1H4L,H2BFW…
13	KEGG_RNA_DEGRADATION	0.00224215	0.0296998	0.477141	1.82525	0	47	LSM5,C1D,EXOSC3,LSM4,CNOT4,CNOT1,CNOT2,LSM1,CNOT6,HSPD1,DCP1B,EXOSC9,PATL1,LSM7,EDC3,PAPOLA,MPHOSPH6,LSM2,DIS3
14	KEGG_ARACHIDONIC_ACID_METABOLISM	0.00181159	0.0296998	-0.475424	-1.76694	0	49	CYP2E1,ALOX12B,PLA2G2E,GGT6,PLA2G3,PTGS1,PLA2G2F,CYP2C18,ALOX15,GGT5,LTC4S,CYP2B6,GPX4,PLA2G4E,PTGIS,CYP2C19,PLA2G5,EPHX2,LTA4H,AKR1C3,GPX5,PLA2G2A,GPX1,ALOX12,PLA2G4B,PLA2G10,HPGDS,CYP4A22
15	KEGG_ARGININE_AND_PROLINE_METABOLISM	0.00181488	0.0296998	-0.478668	-1.73514	0	42	ALDH7A1,NOS1,ALDH3A2,CKM,OAT,GLUL,ALDH2,OTC,SAT1,ASL,DAO

### Sheet: GSEA-Affymetrix-reduced
	pathway	pval	padj	ES	NES	nMoreExtreme	size	leadingEdge
1	KEGG_RIBOSOME	0.0021692	0.0263934	0.781351	3.22431	0	59	RPLP0,RPS24,RPL32,RPL6,RPS12,RPL13A,RPL23,RPS27,RPL31,RPL10,RPLP2,RPL34,RPSA,RPS11,RPL38,RPL22,RPL11,RPL3,RPS3,RPS7,RPL23A,RPL30,UBA52,RPL15,RPS4Y1,RPL27,RPL10A,RPS10,RPLP1,RPL37A,RPS2,RPS8,RPS15A,RPL24,RPS20,RPS27L,RPS17,RPS5,RPL8,RPS23,RPL36AL,RPL35,RPL37,RPS21,RPS27A,RPL18,RPL17,RPL19,RPS16,RPL13
2	KEGG_SPLICEOSOME	0.00225225	0.0263934	0.597119	2.67048	0	87	SNRPG,PRPF3,RBMX,SNRPB2,SMNDC1,RBM17,CCDC12,SNRNP70,HNRNPA1,HNRNPM,SNRPE,TRA2A,HNRNPA1L2,SF3A1,CTNNBL1,HSPA1B,HSPA8,PRPF38A,LSM4,USP39,SF3B4,SF3A2,WBP11,PHF5A,NCBP2,MAGOH,LSM5,PRPF18,SNRPD1,SYF2,RBM22,LSM3,LSM2,SNRNP27,HNRNPU,RBM8A,PLRG1,HNRNPC,PRPF8,DDX23,PRPF4,CRNKL1,EFTUD2,SLU7,SNRNP200,SNRPC,HSPA2,SNRPF,CDC5L,PCBP1,SF3B3,THOC2,ZMAT2
3	KEGG_OLFACTORY_TRANSDUCTION	0.00162338	0.0263934	-0.435788	-2.28594	0	339	OR2G3,OR7D4,OR51E2,OR6M1,OR11A1,OR10H3,OR1L3,OR2B11,OR4X1,OR1E2,OR2A1,OR4F17,OR52W1,OR5B17,OR10J3,OR9G1,OR6S1,OR2T27,OR51I1,GUCY2D,OR2L13,OR51G2,OR14I1,OR2T3,OR5D13,OR4C6,OR13G1,OR4A47,OR13A1,OR4C15,OR1D2,OR10AD1,OR2A42,OR10H4,OR8A1,OR52R1,OR10J1,OR8B8,CALML6,OR51M1,OR14A16,OR2D2,OR2L3,OR10Z1,OR6K3,OR4D9,OR4F3,OR51A2,OR8G2,OR4P4,OR13J1,PRKACB,OR52N1,OR13C8,OR51I2,OR14J1,OR10C1,OR4C12,OR4D1,OR4K14…
4	KEGG_PARKINSONS_DISEASE	0.00223214	0.0263934	0.504006	2.26907	0	91	UBE2G2,ATP5H,NDUFS4,HTRA2,UQCRH,VDAC3,UQCRQ,NDUFB3,PARK7,CYC1,NDUFS2,UQCRB,COX7C,COX5A,NDUFA5,COX6A1,NDUFV2,NDUFS1,ATP5B,UQCRC2,SDHA,UBB,PPID,SNCA,UBE2J1,NDUFA1,UBE2L3,NDUFA4,COX7B,COX5B,CASP9,NDUFB8,ATP5G2,ATP5J,UQCRFS1,PARK2,NDUFS6,ATP5G1,COX6C,COX4I1,NDUFB1,ATP5A1,NDUFB6,COX6B1,ATP5G3
5	KEGG_NEUROACTIVE_LIGAND_RECEPTOR_INTERACTION	0.00162338	0.0263934	-0.441025	-2.227	0	230	CNR2,S1PR4,BDKRB1,GRID1,ADRB3,HTR1B,SSTR3,TBXA2R,P2RY6,GPR50,CHRM4,MLNR,SCTR,S1PR5,HRH3,LHB,GPR35,GRIA3,P2RX3,P2RX2,SSTR4,NPFFR2,NTSR2,CHRNA2,F2,MC5R,CSH1,ADRA2B,AVPR1B,GIPR,GRIN3A,HTR2A,GRIN3B,CHRNA1,TRHR,PRLR,MTNR1B,GRIN2C,GH1,PRL,SSTR5,GALR2,GABRB3,PTGER1,GHSR,GPR83,GRIN1,ADORA1,EDNRB,GRPR,NTSR1,HTR4,CHRM2,ADRA1D,GH2,KISS1R,ADRA2A,LPAR4,MTNR1A,NPBWR1,CRHR2,FPR2,GRM5,GPR156,CYSLTR2,GABRG2,GABRB…
6	KEGG_PATHOGENIC_ESCHERICHIA_COLI_INFECTION	0.00217865	0.0263934	0.57268	2.19028	0	43	HCLS1,NCL,EZR,TUBB,CLDN1,ARPC2,YWHAQ,ITGB1,CDH1,ACTG1,CTNNB1,ROCK1,CTTN,YWHAZ,TUBA4A,RHOA,WASL
7	KEGG_OXIDATIVE_PHOSPHORYLATION	0.00221729	0.0263934	0.475486	2.16266	0	98	ATP5H,NDUFS4,ATP5I,ATP6V1E1,UQCRH,ATP6V1A,UQCRQ,NDUFB3,CYC1,NDUFS2,UQCRB,COX7C,COX5A,NDUFA5,COX6A1,COX17,NDUFV2,NDUFS1,ATP5B,UQCRC2,ATP5J2,SDHA,NDUFA1,NDUFA4,ATP5L,COX7B,ATP6V0E1,ATP6V0A1,COX5B,NDUFB8,ATP5G2,ATP5J,UQCRFS1,ATP6V0B,TCIRG1,NDUFS6,ATP5G1,ATP6V1G3,COX6C,COX4I1,NDUFB1,ATP12A,ATP6V1C2,ATP5A1,NDUFB6,COX6B1,ATP5G3,ATP6V0A4,ATP5F1,NDUFB5,ATP6V1C1,SDHD,COX7A2,COX8A
8	KEGG_HUNTINGTONS_DISEASE	0.00235849	0.0263934	0.441736	2.14745	0	142	POLR2J3,ATP5H,POLR2J,SP1,POLR2H,NDUFS4,SOD1,PLCB2,UQCRH,POLR2K,VDAC3,UQCRQ,DCTN4,NDUFB3,CYC1,NDUFS2,AP2M1,AP2A2,UQCRB,COX7C,COX5A,NDUFA5,COX6A1,NDUFV2,NDUFS1,ATP5B,POLR2A,UQCRC2,AP2B1,SDHA,PPID,EP300,NDUFA1,CREBBP,NDUFA4,COX7B,CLTCL1,POLR2B,CLTA,AP2S1,HIP1,COX5B,CASP9,NDUFB8,ATP5G2,CASP8,ATP5J,UQCRFS1,NDUFS6,ATP5G1,COX6C,COX4I1,NDUFB1,CLTB,ATP5A1,DCTN1,TFAM,DCTN2,NDUFB6
9	KEGG_PROTEASOME	0.00215054	0.0263934	0.543359	2.02462	0	36	PSMD14,PSMA5,PSMD13,PSMB3,PSME1,PSME2,PSMD7,PSMD1,PSMA3,PSMA2,PSMD4,PSMB1,POMP,PSMB2,PSMD6,PSMA4,PSME4,PSMB4,PSMA6,PSMC5,PSMD12
10	KEGG_UBIQUITIN_MEDIATED_PROTEOLYSIS	0.00227273	0.0263934	0.415166	1.90395	0	102	UBE2H,UBE2G2,UBE3A,SAE1,CDC26,CUL3,UBE2I,UBE2Q1,UBE2F,CUL5,BIRC2,RNF7,UBE2M,UBE2B,SYVN1,UBE2O,UBE2D2,PIAS3,VHL,XIAP,UBE2J1,UBE2L3,NEDD4L,SMURF1,HERC4,RHOBTB2,ANAPC1,UBE2Q2,PARK2,TCEB1,STUB1,CDC16,SKP1,CUL7,UBE2D4,WWP2,UBE2D1,ANAPC10,ITCH,PIAS1
11	KEGG_ALZHEIMERS_DISEASE	0.00229885	0.0263934	0.391344	1.89024	0	130	ATP5H,NDUFS4,APP,PLCB2,CALM3,ATP2A2,UQCRH,UQCRQ,NDUFB3,NCSTN,CYC1,NDUFS2,UQCRB,COX7C,COX5A,NDUFA5,COX6A1,NDUFV2,NDUFS1,PPP3R1,ATP5B,UQCRC2,SDHA,PPP3CA,SNCA,NDUFA1,NDUFA4,COX7B,CACNA1D,COX5B,CASP9,NDUFB8,ATP5G2,CASP8,ADAM17,ATP5J,HSD17B10,APOE,UQCRFS1,GAPDH,NDUFS6,ATP5G1,CAPN2,COX6C,COX4I1,NDUFB1,CALM2,FAS,PSENEN,ATP5A1,MAPK3,EIF2AK3,NDUFB6,GSK3B,COX6B1,ITPR2,ATP5G3
12	KEGG_GLUTATHIONE_METABOLISM	0.00215054	0.0263934	0.495461	1.8847	0	40	GSTA4,IDH1,GSTA1,RRM2,RRM1,RRM2B,GSTM4,GSR,GSTP1,GGCT,IDH2,OPLAH,GSTM3,MGST2,ODC1,GSTK1,GSTA2,GPX1
13	KEGG_RNA_POLYMERASE	0.00447427	0.0404171	0.566065	1.87369	1	24	POLR2J3,POLR2J,POLR2H,POLR3G,POLR2K,POLR2A,POLR1D,POLR2B
14	KEGG_PROTEIN_EXPORT	0.00221729	0.0263934	0.572892	1.8264	0	20	SEC61G,SEC62,SEC61A1,SEC61A2,SPCS3,SRP14,HSPA5,SRPRB,SEC61B,IMMP1L,SEC11A,SEC63,SRP9
15	KEGG_RNA_DEGRADATION	0.00215054	0.0263934	0.466878	1.82417	0	47	CNOT4,EXOSC9,LSM4,HSPA9,PATL1,LSM5,LSM1,EDC3,EXOSC3,LSM3,EXOSC8,DCP2,LSM2,CNOT1,EXOSC1,DIS3,C1D,PNPT1,MPHOSPH6,PAPOLA,CNOT6,CNOT8
16	CIN_GENES	0.00425532	0.0404171	0.432338	1.77788	1	56	LSM4,ATAD2,PRC1,RRM2,HDGF,RRM1,MTCH2,GPI,NEK2,TOP2A,RFC4,PCNA,CCNB1,RNASEH2A,AURKA,H2AFZ,FEN1,ELAVL1,NUP205
17	KEGG_RENAL_CELL_CARCINOMA	0.00429185	0.0404171	0.402871	1.65724	1	57	EGLN1,PAK2,RAC1,AKT1,ETS1,NRAS,PIK3R3,EP300,VHL,HIF1A,PAK1,CREBBP,VEGFA,BRAF,SLC2A1,GRB2,PIK3CA,PAK3,ARNT2,TCEB1,MAPK3,MET,RAP1A,PTPN11,ARAF
18	KEGG_ENDOCYTOSIS	0.00238663	0.0263934	0.337881	1.63968	0	143	HLA-F,ARFGAP1,DNM1L,RAB5C,ARF6,SMAP2,HSPA1B,HSPA8,CHMP5,LDLRAP1,RABEP1,RAB5B,ARAP1,GIT2,AP2M1,AP2A2,USP8,ERBB3,AP2B1,EPS15,CHMP4B,EGF,IQSEC3,PARD3,NEDD4L,EEA1,CLTCL1,SMURF1,CSF1R,CLTA,AP2S1,STAM2,IL2RG,FGFR4,FGFR2,KDR,RAB11B,RAB22A,ASAP3,HSPA2,RNF41,ITCH,CLTB,RAB5A,MET,RAB4A,SH3GL1
19	KEGG_CELL_CYCLE	0.00221239	0.0263934	0.356785	1.63056	0	99	WEE1,CCND2,YWHAE,CDC26,YWHAQ,ZBTB17,BUB3,YWHAB,YWHAZ,CDC14A,CDK7,EP300,PCNA,CHEK1,CREBBP,CCNB1,ANAPC1,SMC3,CHEK2,ATR,RB1,SMAD4,CDKN1B,ABL1,MCM4,CDC16,STAG2,SKP1,ANAPC10,CDK4,E2F3,E2F5,GSK3B,ATM,STAG1,CDC20,YWHAH,MCM2,ANAPC13,PTTG2,PLK1,MCM5,TFDP1,SMC1B,ANAPC11
20	KEGG_OOCYTE_MEIOSIS	0.00451467	0.0404171	0.353094	1.59322	1	94	REC8,YWHAE,RPS6KA2,CDC26,CALM3,YWHAQ,CAMK2D,PPP3R1,YWHAB,YWHAZ,PPP3CA,CCNB1,SLK,PLCZ1,PPP2R5D,PPP1CA,PPP1CC,AURKA,ANAPC1,SMC3,PPP2CA,CDC16,SKP1,PPP1CB,ANAPC10,CALM2,MAPK3,FBXW11,ITPR2,CDC20,YWHAH,ANAPC13,PTTG2,IGF1R,ADCY6,PLK1,SMC1B,ANAPC11,FBXO5
21	KEGG_CYTOKINE_CYTOKINE_RECEPTOR_INTERACTION	0.00160256	0.0263934	-0.306007	-1.54714	0	228	TNFRSF10C,TNFRSF13C,PF4,IL25,CXCL6,CXCL2,TNF,CCL14,IL12A,CSF3,LTBR,CCL21,IL23A,TNFRSF25,CXCL3,PRLR,CXCL12,PDGFC,CTF1,GH1,PRL,CCL3L3,XCR1,TNFRSF10D,IL2RB,CCL11,CCL5,INHBC,BMP7,CCR10,IL2,ACVR1B,IL21R,AMH,IL21,CNTF,CCL25,GH2,PDGFRB,OSM,CCL17,LTA,IL22RA1,PDGFB,LTB,CCL18,IFNA21,CCL20,EPOR,PF4V1,CX3CR1,CNTFR,IL24,CCL24,IFNW1,IFNG,TSLP,TNFSF12,TNFRSF13B,CCL2,INHBE,CCL13,IL1B,TGFB2,IL12RB1,CSF2,IL22,IFNA…

### Sheet: GAGE-Illumina
	p.geomean	stat.mean	p.val	q.val
KEGG_OLFACTORY_TRANSDUCTION	1.07884e-06	-3.78609	1.39458e-53	2.59393e-51
CIN_GENES	5.04241e-05	3.13788	4.79382e-34	8.91651e-32
CIN_GENES_WITHOUT_CELL_CYCLE	0.00521064	2.19449	8.35787e-18	7.77282e-16
KEGG_CELL_CYCLE	0.00911568	1.86114	2.19395e-14	1.36025e-12
KEGG_DNA_REPLICATION	0.0295222	1.56424	2.28227e-10	1.06126e-08
KEGG_NEUROACTIVE_LIGAND_RECEPTOR_INTERACTION	0.020707	-1.55049	1.04677e-10	9.73501e-09
KEGG_SYSTEMIC_LUPUS_ERYTHEMATOSUS	0.0171917	1.52349	2.907e-10	1.0814e-08
KEGG_ARACHIDONIC_ACID_METABOLISM	0.0647289	-1.39216	7.26703e-09	4.50556e-07
KEGG_SPLICEOSOME	0.0494909	1.31193	4.37223e-08	1.35539e-06
KEGG_CALCIUM_SIGNALING_PATHWAY	0.0763216	-1.30437	4.16355e-08	1.93605e-06
KEGG_UBIQUITIN_MEDIATED_PROTEOLYSIS	0.0586754	1.29117	6.34747e-08	1.68661e-06
KEGG_RIBOSOME	0.04486	1.27871	1.07331e-07	2.49544e-06
KEGG_LINOLEIC_ACID_METABOLISM	0.0941821	-1.16884	1.25043e-06	4.65158e-05
KEGG_RNA_DEGRADATION	0.0830483	1.08794	5.27603e-06	0.000109038
KEGG_NUCLEOTIDE_EXCISION_REPAIR	0.103514	1.04072	1.18924e-05	0.000221198
KEGG_MISMATCH_REPAIR	0.127353	0.981156	3.89557e-05	0.000603813
KEGG_GLYCOSYLPHOSPHATIDYLINOSITOL_GPI_ANCHOR_BIOSYNTHESIS	0.147705	0.9803	3.62634e-05	0.000603813
KEGG_P53_SIGNALING_PATHWAY	0.100566	0.938754	6.48173e-05	0.000927386
KEGG_PENTOSE_AND_GLUCURONATE_INTERCONVERSIONS	0.131881	0.928297	9.54997e-05	0.00126878
KEGG_MATURITY_ONSET_DIABETES_OF_THE_YOUNG	0.141142	-0.912403	0.000116006	0.00347241
KEGG_ARGININE_AND_PROLINE_METABOLISM	0.144551	-0.895265	0.000130682	0.00347241
KEGG_PROGESTERONE_MEDIATED_OOCYTE_MATURATION	0.167017	0.890957	0.00012736	0.00157926
KEGG_RENIN_ANGIOTENSIN_SYSTEM	0.143639	-0.889749	0.000230349	0.00535561
KEGG_SMALL_CELL_LUNG_CANCER	0.144407	0.887983	0.000136085	0.00158199
KEGG_STEROID_BIOSYNTHESIS	0.141152	0.825445	0.00054226	0.00560336
KEGG_PROTEIN_EXPORT	0.152638	0.823696	0.000488664	0.00534656
KEGG_LEUKOCYTE_TRANSENDOTHELIAL_MIGRATION	0.117093	-0.823284	0.00036917	0.00762952
KEGG_PARKINSONS_DISEASE	0.140371	0.785481	0.000650504	0.00636809
KEGG_HEDGEHOG_SIGNALING_PATHWAY	0.188591	0.776711	0.000734075	0.0068269
KEGG_GLYOXYLATE_AND_DICARBOXYLATE_METABOLISM	0.204312	0.775095	0.000879812	0.00779262
KEGG_GNRH_SIGNALING_PATHWAY	0.19043	-0.7609	0.000889317	0.0165413
KEGG_AXON_GUIDANCE	0.192261	-0.744009	0.00111599	0.0188704
KEGG_PYRIMIDINE_METABOLISM	0.142912	0.74351	0.00118573	0.0100248
KEGG_BASAL_TRANSCRIPTION_FACTORS	0.191437	0.742495	0.00127591	0.0103182
KEGG_PANCREATIC_CANCER	0.175094	0.728695	0.00144039	0.011163
KEGG_VASCULAR_SMOOTH_MUSCLE_CONTRACTION	0.185023	-0.719459	0.00156917	0.0243222
KEGG_COMPLEMENT_AND_COAGULATION_CASCADES	0.14842	-0.711625	0.00183625	0.0262724
KEGG_BIOSYNTHESIS_OF_UNSATURATED_FATTY_ACIDS	0.209051	0.702418	0.00225776	0.0163612
KEGG_HISTIDINE_METABOLISM	0.211353	-0.69024	0.00251328	0.0333907
KEGG_HUNTINGTONS_DISEASE	0.196113	0.689698	0.00228706	0.0163612
KEGG_DILATED_CARDIOMYOPATHY	0.14955	-0.680434	0.00269958	0.0334748
KEGG_PROSTATE_CANCER	0.214725	0.653183	0.00366943	0.0252783
KEGG_ARRHYTHMOGENIC_RIGHT_VENTRICULAR_CARDIOMYOPATHY_ARVC	0.181915	-0.645405	0.00416994	0.0484755
KEGG_HOMOLOGOUS_RECOMBINATION	0.183847	0.636464	0.00534193	0.034262
KEGG_BASE_EXCISION_REPAIR	0.194391	0.634462	0.0050823	0.033761
KEGG_N_GLYCAN_BIOSYNTHESIS	0.228381	0.61478	0.00595079	0.0368949

### Sheet: GAGE-Affymetrix
	p.geomean	stat.mean	p.val	q.val
KEGG_RIBOSOME	6.02945e-17	8.5422	8.16069e-116	1.53421e-113
KEGG_SPLICEOSOME	3.40436e-07	4.82302	3.95405e-49	3.71681e-47
KEGG_PARKINSONS_DISEASE	4.62996e-07	4.4095	1.6292e-40	1.02096e-38
KEGG_OLFACTORY_TRANSDUCTION	2.28526e-06	-4.28893	1.98347e-41	3.72892e-39
KEGG_NEUROACTIVE_LIGAND_RECEPTOR_INTERACTION	5.87354e-06	-4.23976	2.08708e-40	1.96185e-38
KEGG_OXIDATIVE_PHOSPHORYLATION	1.06596e-06	4.20435	2.83797e-37	1.06707e-35
KEGG_HUNTINGTONS_DISEASE	7.2968e-07	4.16175	2.32028e-37	1.06707e-35
KEGG_ALZHEIMERS_DISEASE	3.08279e-05	3.30766	1.50185e-24	4.70581e-23
KEGG_PROTEASOME	0.00347783	2.41478	1.36133e-13	3.65614e-12
KEGG_UBIQUITIN_MEDIATED_PROTEOLYSIS	0.00437265	2.24847	1.15995e-12	2.72587e-11
KEGG_PROTEIN_EXPORT	0.00638087	2.24368	2.5903e-11	4.10941e-10
CIN_GENES	0.00649435	2.20009	6.31833e-12	1.31983e-10
KEGG_RNA_POLYMERASE	0.015232	2.14096	3.60756e-11	5.21708e-10
KEGG_ENDOCYTOSIS	0.00594186	2.12818	1.27353e-11	2.39424e-10
KEGG_CARDIAC_MUSCLE_CONTRACTION	0.00857217	2.11959	2.62303e-11	4.10941e-10
KEGG_PATHOGENIC_ESCHERICHIA_COLI_INFECTION	0.0111989	2.00596	3.02616e-10	4.0637e-09
KEGG_CYTOKINE_CYTOKINE_RECEPTOR_INTERACTION	0.018532	-2.00546	1.29283e-10	8.10176e-09
KEGG_CELL_CYCLE	0.00420586	1.89397	2.61173e-09	3.27337e-08
KEGG_GLUTATHIONE_METABOLISM	0.0208677	1.82662	7.41107e-09	8.70801e-08
KEGG_PYRIMIDINE_METABOLISM	0.0230239	1.7711	1.51141e-08	1.67144e-07
KEGG_RENAL_CELL_CARCINOMA	0.0236431	1.74935	2.49761e-08	2.60861e-07
KEGG_OOCYTE_MEIOSIS	0.014432	1.70678	5.5415e-08	5.48317e-07
KEGG_NUCLEOTIDE_EXCISION_REPAIR	0.0269583	1.6971	8.61432e-08	7.71186e-07
KEGG_RNA_DEGRADATION	0.023926	1.69606	7.08754e-08	6.66229e-07
KEGG_GLYCOSAMINOGLYCAN_BIOSYNTHESIS_HEPARAN_SULFATE	0.0443793	-1.66803	1.31693e-07	6.18958e-06
KEGG_MTOR_SIGNALING_PATHWAY	0.040287	1.66586	1.00796e-07	8.61351e-07
KEGG_TIGHT_JUNCTION	0.028773	1.63753	1.37469e-07	1.12366e-06
KEGG_ADHERENS_JUNCTION	0.0329059	1.54774	6.79137e-07	5.3199e-06
KEGG_FC_GAMMA_R_MEDIATED_PHAGOCYTOSIS	0.0544065	1.47999	1.67251e-06	1.25772e-05
KEGG_PURINE_METABOLISM	0.0358378	1.45961	2.27598e-06	1.64571e-05
KEGG_ALANINE_ASPARTATE_AND_GLUTAMATE_METABOLISM	0.0631221	1.34881	1.62189e-05	0.00011119
KEGG_INSULIN_SIGNALING_PATHWAY	0.0549863	1.32052	1.65602e-05	0.00011119
CIN_GENES_WITHOUT_CELL_CYCLE	0.0674828	1.31959	2.46714e-05	0.000154607
KEGG_VASOPRESSIN_REGULATED_WATER_REABSORPTION	0.0731621	1.30888	2.23008e-05	0.000144571
KEGG_REGULATION_OF_ACTIN_CYTOSKELETON	0.0501266	1.24057	4.73466e-05	0.000287134
KEGG_AMINOACYL_TRNA_BIOSYNTHESIS	0.0730464	1.23336	6.85847e-05	0.000402935
KEGG_ENDOMETRIAL_CANCER	0.0901404	1.18785	0.000101755	0.000579698
KEGG_MATURITY_ONSET_DIABETES_OF_THE_YOUNG	0.0836066	-1.1875	0.000123365	0.00463853
KEGG_ERBB_SIGNALING_PATHWAY	0.0967768	1.16947	0.000118679	0.000656224
KEGG_THYROID_CANCER	0.0951392	1.16431	0.000156288	0.000839487
KEGG_N_GLYCAN_BIOSYNTHESIS	0.0756879	1.14374	0.000208057	0.00105716
KEGG_EPITHELIAL_CELL_SIGNALING_IN_HELICOBACTER_PYLORI_INFECTION	0.10138	1.14262	0.000169025	0.000882686
KEGG_VIBRIO_CHOLERAE_INFECTION	0.0976937	1.12735	0.000213919	0.00105834
KEGG_SNARE_INTERACTIONS_IN_VESICULAR_TRANSPORT	0.0966675	1.11224	0.000266005	0.00128228
KEGG_BASAL_CELL_CARCINOMA	0.108741	-1.07827	0.000365811	0.0114621
KEGG_PROPANOATE_METABOLISM	0.119208	1.07235	0.000418859	0.00192062
KEGG_NEUROTROPHIN_SIGNALING_PATHWAY	0.0931421	1.06676	0.000398368	0.00187233
KEGG_DNA_REPLICATION	0.0874461	1.05954	0.000562719	0.00246026
KEGG_CYSTEINE_AND_METHIONINE_METABOLISM	0.116959	1.05094	0.000549743	0.00246026
KEGG_TERPENOID_BACKBONE_BIOSYNTHESIS	0.136398	1.04251	0.000673307	0.00287686
KEGG_FOCAL_ADHESION	0.102926	1.0116	0.000712607	0.00297711
KEGG_PATHWAYS_IN_CANCER	0.0472736	0.994596	0.000874964	0.00357594
KEGG_MISMATCH_REPAIR	0.121998	0.979661	0.00138465	0.00542322
KEGG_CITRATE_CYCLE_TCA_CYCLE	0.131653	0.973011	0.00125657	0.00502628
KEGG_TYPE_I_DIABETES_MELLITUS	0.147029	-0.960502	0.00131525	0.0343425
KEGG_CALCIUM_SIGNALING_PATHWAY	0.12558	-0.94404	0.00146138	0.0343425
KEGG_SMALL_CELL_LUNG_CANCER	0.120645	0.939538	0.0016098	0.00617636
KEGG_GLYCOSPHINGOLIPID_BIOSYNTHESIS_LACTO_AND_NEOLACTO_SERIES	0.164163	-0.939173	0.00168603	0.0352193
KEGG_PROSTATE_CANCER	0.120161	0.901598	0.00231544	0.00870607
KEGG_LONG_TERM_POTENTIATION	0.110575	0.890864	0.00265484	0.00978648
KEGG_BLADDER_CANCER	0.143235	0.88706	0.00278501	0.0100689
KEGG_LEUKOCYTE_TRANSENDOTHELIAL_MIGRATION	0.14015	0.865496	0.00320579	0.0113715
KEGG_ANTIGEN_PROCESSING_AND_PRESENTATION	0.156436	0.854397	0.00361513	0.012586
KEGG_BASAL_TRANSCRIPTION_FACTORS	0.152677	0.843317	0.00435676	0.0146263
KEGG_NITROGEN_METABOLISM	0.17159	0.843171	0.0044473	0.0146306
KEGG_B_CELL_RECEPTOR_SIGNALING_PATHWAY	0.170646	0.842952	0.00399627	0.01366
KEGG_GLIOMA	0.151522	0.831968	0.0045137	0.0146306
KEGG_P53_SIGNALING_PATHWAY	0.127346	0.813475	0.00555941	0.0174195
KEGG_GLYCOLYSIS_GLUCONEOGENESIS	0.164808	0.812268	0.00539352	0.0171861
KEGG_AXON_GUIDANCE	0.143237	0.797958	0.00597148	0.0184039
KEGG_PYRUVATE_METABOLISM	0.17551	0.787858	0.00689359	0.0209031
KEGG_DRUG_METABOLISM_CYTOCHROME_P450	0.163393	0.764921	0.00816827	0.0243752
KEGG_LONG_TERM_DEPRESSION	0.181987	0.75371	0.00891028	0.026174
KEGG_STARCH_AND_SUCROSE_METABOLISM	0.181216	0.732739	0.0108435	0.0313628
KEGG_REGULATION_OF_AUTOPHAGY	0.208605	0.730976	0.0110943	0.0316019
KEGG_LYSINE_DEGRADATION	0.191446	0.713293	0.0128294	0.0359989
KEGG_NON_SMALL_CELL_LUNG_CANCER	0.197023	0.703214	0.0136379	0.0377047
KEGG_NON_HOMOLOGOUS_END_JOINING	0.186527	0.697112	0.0168381	0.0458778
KEGG_LYSOSOME	0.140194	0.673439	0.0173032	0.0464714

### Sheet: GAGE-Illumina-reduced
	p.geomean	stat.mean	p.val	q.val
KEGG_OLFACTORY_TRANSDUCTION	1.63425e-06	-3.74469	1.70456e-52	3.15343e-50
CIN_GENES	5.61353e-05	3.13475	1.01362e-33	1.87519e-31
CIN_GENES_WITHOUT_CELL_CYCLE	0.0063564	2.13357	7.18273e-17	6.64402e-15
KEGG_CELL_CYCLE	0.0130014	1.74707	6.82807e-13	4.21065e-11
KEGG_NEUROACTIVE_LIGAND_RECEPTOR_INTERACTION	0.021475	-1.52833	1.91252e-10	1.76908e-08
KEGG_SYSTEMIC_LUPUS_ERYTHEMATOSUS	0.0200571	1.49886	5.39443e-10	2.49493e-08
KEGG_DNA_REPLICATION	0.0352248	1.47073	2.42912e-09	8.98774e-08
KEGG_CALCIUM_SIGNALING_PATHWAY	0.0595981	-1.42792	2.2771e-09	1.40421e-07
KEGG_ARACHIDONIC_ACID_METABOLISM	0.0715486	-1.34787	2.05931e-08	9.52432e-07
KEGG_SPLICEOSOME	0.053004	1.30746	4.93046e-08	1.52023e-06
KEGG_LINOLEIC_ACID_METABOLISM	0.0901821	-1.19283	8.05299e-07	2.97961e-05
KEGG_GLYCOSYLPHOSPHATIDYLINOSITOL_GPI_ANCHOR_BIOSYNTHESIS	0.107826	1.18204	9.76923e-07	2.58187e-05
KEGG_UBIQUITIN_MEDIATED_PROTEOLYSIS	0.0761661	1.10873	2.95313e-06	6.82911e-05
KEGG_RNA_DEGRADATION	0.0975559	1.01634	1.92534e-05	0.000395764
KEGG_RIBOSOME	0.0846945	0.994341	2.77087e-05	0.000512612
KEGG_NUCLEOTIDE_EXCISION_REPAIR	0.112052	0.97261	4.01808e-05	0.000675769
KEGG_PENTOSE_AND_GLUCURONATE_INTERCONVERSIONS	0.130745	0.934797	8.6023e-05	0.00132619
KEGG_MATURITY_ONSET_DIABETES_OF_THE_YOUNG	0.143343	-0.903943	0.000132141	0.00407433
KEGG_RENIN_ANGIOTENSIN_SYSTEM	0.138408	-0.886558	0.000270475	0.0045489
KEGG_P53_SIGNALING_PATHWAY	0.109256	0.883183	0.000159441	0.00226897
KEGG_LEUKOCYTE_TRANSENDOTHELIAL_MIGRATION	0.111217	-0.872798	0.000174436	0.00411335
KEGG_AXON_GUIDANCE	0.169059	-0.867648	0.000181699	0.00411335
KEGG_GNRH_SIGNALING_PATHWAY	0.161256	-0.862789	0.000200109	0.00411335
KEGG_ARGININE_AND_PROLINE_METABOLISM	0.154181	-0.856392	0.000241316	0.00446434
KEGG_MISMATCH_REPAIR	0.163844	0.831521	0.000407112	0.00502105
KEGG_PROTEIN_EXPORT	0.154899	0.820645	0.000514991	0.00595459
KEGG_PROGESTERONE_MEDIATED_OOCYTE_MATURATION	0.174834	0.817138	0.000404111	0.00502105
KEGG_GLYOXYLATE_AND_DICARBOXYLATE_METABOLISM	0.202848	0.780571	0.000816273	0.00838948
KEGG_ETHER_LIPID_METABOLISM	0.189763	-0.775841	0.000812331	0.0125234
KEGG_SMALL_CELL_LUNG_CANCER	0.164104	0.773172	0.000768603	0.00836421
KEGG_VASCULAR_SMOOTH_MUSCLE_CONTRACTION	0.182998	-0.749909	0.00104085	0.0148121
KEGG_COMPLEMENT_AND_COAGULATION_CASCADES	0.14074	-0.742532	0.00123208	0.0162811
KEGG_HEDGEHOG_SIGNALING_PATHWAY	0.200687	0.740545	0.00121692	0.011849
KEGG_PARKINSONS_DISEASE	0.155644	0.720008	0.00160498	0.014846
KEGG_PANCREATIC_CANCER	0.178945	0.714213	0.00176269	0.0155284
KEGG_STEROID_BIOSYNTHESIS	0.16597	0.703083	0.00268899	0.0198985
KEGG_BASAL_TRANSCRIPTION_FACTORS	0.202778	0.702716	0.00216352	0.0181933
KEGG_PYRIMIDINE_METABOLISM	0.147333	0.69076	0.00239783	0.0184833
KEGG_PROSTATE_CANCER	0.203803	0.687835	0.00239242	0.0184833
KEGG_VEGF_SIGNALING_PATHWAY	0.210058	-0.678263	0.0027195	0.0335405
KEGG_CITRATE_CYCLE_TCA_CYCLE	0.215611	0.666242	0.00339917	0.0241864
KEGG_HUNTINGTONS_DISEASE	0.205949	0.649251	0.00380623	0.0260797
KEGG_BASE_EXCISION_REPAIR	0.193463	0.641624	0.00467129	0.0308639
KEGG_BIOSYNTHESIS_OF_UNSATURATED_FATTY_ACIDS	0.22666	0.634575	0.00519114	0.032012
KEGG_OOCYTE_MEIOSIS	0.144068	0.629184	0.00501557	0.0319959
KEGG_PORPHYRIN_AND_CHLOROPHYLL_METABOLISM	0.208952	0.605962	0.00686276	0.0409552
KEGG_HOMOLOGOUS_RECOMBINATION	0.203151	0.599039	0.00819591	0.0459468
KEGG_N_GLYCAN_BIOSYNTHESIS	0.233751	0.588771	0.0080224	0.0459468

### Sheet: GAGE-Affymetrix-reduced
	p.geomean	stat.mean	p.val	q.val
KEGG_RIBOSOME	3.49926e-13	7.51413	9.3593e-90	1.72211e-87
KEGG_OLFACTORY_TRANSDUCTION	2.18192e-06	-4.15383	9.3107e-39	1.71317e-36
KEGG_SPLICEOSOME	3.61132e-05	3.95436	3.20275e-34	2.94653e-32
KEGG_NEUROACTIVE_LIGAND_RECEPTOR_INTERACTION	2.20936e-05	-3.86473	8.04026e-34	7.39704e-32
KEGG_HUNTINGTONS_DISEASE	0.000102241	3.19846	2.34632e-23	1.43908e-21
KEGG_PARKINSONS_DISEASE	0.000111311	3.15029	4.31059e-22	1.98287e-20
KEGG_OXIDATIVE_PHOSPHORYLATION	0.000237786	2.96552	5.06678e-20	1.86457e-18
KEGG_ALZHEIMERS_DISEASE	0.000983336	2.53727	1.81666e-15	5.57109e-14
KEGG_CYTOKINE_CYTOKINE_RECEPTOR_INTERACTION	0.00970548	-2.21732	1.47898e-12	9.07107e-11
KEGG_PATHOGENIC_ESCHERICHIA_COLI_INFECTION	0.0110866	2.16029	1.37016e-11	3.60157e-10
KEGG_UBIQUITIN_MEDIATED_PROTEOLYSIS	0.0140455	2.02244	1.21468e-10	2.79377e-09
KEGG_PROTEASOME	0.0145857	1.99915	4.90987e-10	1.0038e-08
KEGG_ENDOCYTOSIS	0.0220728	1.78247	1.08073e-08	1.98855e-07
KEGG_PROTEIN_EXPORT	0.0298876	1.70951	1.37075e-07	2.29289e-06
CIN_GENES	0.037668	1.60076	3.06338e-07	4.69718e-06
KEGG_RNA_POLYMERASE	0.0529251	1.58988	4.93384e-07	6.98328e-06
KEGG_OOCYTE_MEIOSIS	0.0408783	1.53175	7.91629e-07	1.04043e-05
KEGG_CARDIAC_MUSCLE_CONTRACTION	0.0426291	1.53159	8.63487e-07	1.05921e-05
KEGG_RNA_DEGRADATION	0.0536676	1.51802	1.0738e-06	1.23487e-05
KEGG_RENAL_CELL_CARCINOMA	0.0555544	1.47527	1.96833e-06	2.13043e-05
KEGG_GLYCOSAMINOGLYCAN_BIOSYNTHESIS_HEPARAN_SULFATE	0.0674449	-1.47073	2.8896e-06	0.000132922
KEGG_CELL_CYCLE	0.0322386	1.47037	2.19811e-06	2.24696e-05
KEGG_NUCLEOTIDE_EXCISION_REPAIR	0.065445	1.37032	1.01381e-05	9.81797e-05
KEGG_PYRIMIDINE_METABOLISM	0.0714627	1.35258	1.08042e-05	9.93983e-05
KEGG_GLUTATHIONE_METABOLISM	0.0742896	1.31315	2.1049e-05	0.00018427
KEGG_ADHERENS_JUNCTION	0.0738416	1.30354	2.204e-05	0.00018427
KEGG_TIGHT_JUNCTION	0.0856746	1.2945	2.30338e-05	0.00018427
KEGG_NEUROTROPHIN_SIGNALING_PATHWAY	0.0979481	1.2097	6.9923e-05	0.000536076
KEGG_MTOR_SIGNALING_PATHWAY	0.104045	1.20424	8.09846e-05	0.000596047
KEGG_MATURITY_ONSET_DIABETES_OF_THE_YOUNG	0.0906033	-1.15084	0.000190341	0.00700454
KEGG_AMINOACYL_TRNA_BIOSYNTHESIS	0.100566	1.14135	0.000187843	0.00132935
KEGG_BASAL_CELL_CARCINOMA	0.110819	-1.10438	0.000272576	0.00835901
KEGG_VASOPRESSIN_REGULATED_WATER_REABSORPTION	0.121385	1.08542	0.000340671	0.00232161
KEGG_FC_GAMMA_R_MEDIATED_PHAGOCYTOSIS	0.11704	1.07787	0.00035455	0.0023299
KEGG_GLYCOSPHINGOLIPID_BIOSYNTHESIS_LACTO_AND_NEOLACTO_SERIES	0.136604	-1.05566	0.000565857	0.014874
KEGG_VIBRIO_CHOLERAE_INFECTION	0.129403	1.05219	0.000484783	0.00307587
KEGG_JAK_STAT_SIGNALING_PATHWAY	0.138685	-1.01673	0.000672319	0.0154633
CIN_GENES_WITHOUT_CELL_CYCLE	0.132934	1.01371	0.000819541	0.00502652
KEGG_ALANINE_ASPARTATE_AND_GLUTAMATE_METABOLISM	0.137162	0.988087	0.001058	0.00620842
KEGG_SNARE_INTERACTIONS_IN_VESICULAR_TRANSPORT	0.139483	0.982717	0.00107973	0.00620842
KEGG_THYROID_CANCER	0.152612	0.948385	0.00158965	0.00860283
KEGG_CYSTEINE_AND_METHIONINE_METABOLISM	0.15353	0.948151	0.00154913	0.00860283
KEGG_TYPE_I_DIABETES_MELLITUS	0.153566	-0.921423	0.00196541	0.0401818
KEGG_NATURAL_KILLER_CELL_MEDIATED_CYTOTOXICITY	0.158597	-0.896539	0.00236561	0.0435271
KEGG_EPITHELIAL_CELL_SIGNALING_IN_HELICOBACTER_PYLORI_INFECTION	0.173017	0.893175	0.0024899	0.0127262
KEGG_PURINE_METABOLISM	0.149906	0.892164	0.00245447	0.0127262
KEGG_ENDOMETRIAL_CANCER	0.168864	0.880398	0.0028735	0.0142898
KEGG_PROPANOATE_METABOLISM	0.178254	0.88001	0.00297731	0.0144165
KEGG_N_GLYCAN_BIOSYNTHESIS	0.148078	0.869882	0.00333687	0.0157432
KEGG_CITRATE_CYCLE_TCA_CYCLE	0.1771	0.845578	0.00415996	0.0191358
KEGG_LONG_TERM_POTENTIATION	0.164798	0.804075	0.00581609	0.0261015
KEGG_NITROGEN_METABOLISM	0.203572	0.789913	0.00691448	0.030292
KEGG_DNA_REPLICATION	0.171059	0.782515	0.00741896	0.0317463
KEGG_ANTIGEN_PROCESSING_AND_PRESENTATION	0.197906	0.754002	0.00880806	0.0368337
